# A Refined Developmental Transcriptomic Landscape Reveals Four Coordinated Programs in *Chlamydia trachomatis*

**DOI:** 10.64898/2026.09.15.751914

**Authors:** Danny Wan, Wurihan Wurihan, Zhao Lai, Guangming Zhong, Huizhou Fan

## Abstract

The developmental cycle of *Chlamydia trachomatis* requires coordinated transitions between infectious elementary bodies (EBs) and replicative reticulate bodies (RBs), yet the temporal organization of the underlying transcriptional programs remains incompletely resolved. We performed high-coverage RNA sequencing from 0 to 32 h post-infection (hpi), with closely spaced early sampling, and used unsupervised clustering of temporal expression profiles to identify four coordinated programs: immediate-early host adaptation and developmental program, RB formation and maintenance, RB proliferation and secondary differentiation, and EB formation and invasion. The immediate-early program peaked at 1 hpi and contained a strong representation of inclusion-membrane and intracellular-trafficking genes, together with the developmental regulator gene euo. The RB formation and maintenance program peaked at approximately 3 hpi and sustained expression throughout much of the cycle, encompassing genes that support transcription, translation, and core metabolism. The RB proliferation and secondary differentiation program combined DNA replication and cell-division genes with alternative sigma factors, partner-switching components, and type III secretion apparatus genes, consistent with developmental preparation during proliferation. The EB formation and invasion program contained genes associated with structural maturation, host-cell interaction, and infectious competence. These findings distinguish transient host-adaptation expression from sustained early biosynthetic expression, separate RB establishment from population expansion, and differentiate regulatory preparation for the RB-to-EB transition from later EB maturation. Together, the four programs define partially overlapping transcriptional priorities that provide a framework for investigating how gene expression coordinates chlamydial growth, differentiation, and preparation for the next infection cycle.
