## Supplementary material for "A Refined Developmental Transcriptomic Landscape Reveals Four Coordinated Programs in *Chlamydia trachomatis*": Table S1

gene_id	gene_name	locus_tag	ctd	description	correct_cog_class
ctrR0332	ctrR0332	ctrR0332	NA	ncRNA	Non-coding RNA
ctrR1	ctrR1	ctrR1	NA	ncRNA	Non-coding RNA
ctrR23_n	ctrR23_n	ctrR23_n	NA	ncRNA	Non-coding RNA
gene110	CTL0103	CTL0103	CT_734	lipoprotein	General function prediction only
gene111	dagA	CTL0104	CT_735	Na+/alanine symporter	Amino acid and oligopeptide transport and metabolism
gene14	CTL0014	CTL0014	CT_646	hypothetical protein	Function unknown
gene15	CTL0015	CTL0015	CT_647	Putative exported protein (lipoprotein)(https://journals.asm.org/doi/10.1128/mBio.01725-20)	General function prediction only
gene159	CTL0144	CTL0144	CT_775	1-acyl-sn-glycerol-3-phosphate acyltransferase	Lipid transport and metabolism
gene16	CTL0016	CTL0016	CT_648	Putative membrane protein	Cell wall/membrane/envelope biogenesis
gene160	aas	CTL0145	CT_776	long chain fatty acid--[acyl-carrier-protein] ligase	Lipid transport and metabolism
gene17	CTL0017	CTL0017	CT_649	5-formyltetrahydrofolate cyclo-ligase	Coenzyme transport and metabolism
gene179	CTL0163	CTL0163	CT_794.1	hypothetical protein	Function unknown
gene180	CTL0164	CTL0164	CT_795	hypothetical protein	Function unknown
gene185	rplY	CTL0168	CT_799	50S ribosomal protein L25/general stress protein Ctc	Translation, ribosomal structure and biogenesis
gene196	CTL0178	CTL0178	CT_808	hypothetical protein	Function unknown
gene227	tRNA-Ser	CTL_t27	NA	tRNA-Ser	tRNA
gene260	glgB	CTL0245	CT_866	1,4-alpha-glucan branching protein	Carbohydrate transport and metabolism
gene261	CTL0246	CTL0246	CT_867	Deubiquitinase and deneddylase(https://journals.asm.org/doi/10.1128/mBio.01343-19), Putative membrane protein(chrome-extension://efaidnbmnnnibpcajpcglclefindmkaj/https://genome.cshlp.org/content/early/2007/11/21/gr.7020108.full.pdf)	Posttranslational modification, protein turnover, chaperones
gene262	CTL0247	CTL0247	CT_868	deubiquitinase	Posttranslational modification, protein turnover, chaperones
gene267	CTL0252	CTL0252	CT_873	hypothetical protein	Function unknown
gene275	CTL0261	CTL0261	CT_006	Inclusion membrane protein	Inclusion membrane protein
gene28	sfhB	CTL0027	CT_658	RNA pseudouridine synthase	Translation, ribosomal structure and biogenesis
gene287	CTL0273	CTL0273	CT_018	Putative membrane protein(chrome-extension://efaidnbmnnnibpcajpcglclefindmkaj/https://genome.cshlp.org/content/early/2007/11/21/gr.7020108.full.pdf)	Cell wall/membrane/envelope biogenesis
gene304	CTL0290	CTL0290	CT_035	Molecular Function(biotin-[Acetyl-CoA-Carboxylase] Ligase Activity), Biological Process(cellular Protein Modification Process)	General function prediction only
gene305	CTL0291	CTL0291	CT_036	Cellular Component Localizations(integral component of membrane/membrane)	Cell wall/membrane/envelope biogenesis
gene337	CTL0321	CTL0321	CT_065	ADP, ATP carrier protein	Energy production and conversion
gene376	CTL0360	CTL0360	CT_105	hypothetical protein	Function unknown
gene386	incD	CTL0370	CT_115	inclusion membrane protein D	Inclusion membrane protein
gene387	incE	CTL0371	CT_116	inclusion membrane protein E	Inclusion membrane protein
gene388	incF	CTL0372	CT_117	inclusion membrane protein F	Inclusion membrane protein
gene405	CTL0389	CTL0389	CT_134	Inclusion membrane protein	Inclusion membrane protein
gene406	CTL0390	CTL0390	CT_135	Inclusion membrane protein	Inclusion membrane protein
gene411	CTL0395	CTL0395	CT_140	hypothetical protein	Function unknown
gene420	IncS	CTL0402	CT_147	Inclusion membrane protein	Inclusion membrane protein
gene421	mhpA	CTL0403	CT_148	FAD-dependent monooxygenase	Coenzyme transport and metabolism
gene422	CTL0404	CTL0404	CT_149	Lysophospholipase, alpha-beta hydrolase superfamily (I)	type III secretion system protein
gene429	CTL0413	CTL0413	CT_157	phosphatidylcholine-hydrolyzing phospholipase D	Lipid transport and metabolism
gene45	tRNA-Thr	CTL_t31	NA	tRNA-Thr	tRNA
gene450	CTL0432	CTL0432	CT_180	ABC transporter ATP-binding protein	Inorganic ion transport and metabolism
gene464	CTL0444	CTL0444	CT_192	Inclusion membrane protein	Inclusion membrane protein
gene468	CTL0448	CTL0448	CT_196	hypothetical protein	Function unknown
gene48	tRNA-Lys	CTL_t20	NA	tRNA-Lys	tRNA
gene481	tRNA-Met	CTL_t23	NA	tRNA-Met	tRNA
gene487	rpiA	CTL0465	CT_213	ribose-5-phosphate isomerase A	Carbohydrate transport and metabolism
gene488	CTL0466	CTL0466	CT_214	hypothetical protein	Function unknown
gene496	tRNA-Asp	CTL_t07	NA	tRNA-Asp	tRNA
gene505	CTL0480	CTL0480	CT_228	inclusion membrane protein	Inclusion membrane protein
gene506	CTL0481	CTL0481	CT_229	inclusion membrane protein	Inclusion membrane protein
gene509	incB	CTL0484	CT_232	inclusion membrane protein B	Inclusion membrane protein
gene510	incC	CTL0485	CT_233	inclusion membrane protein C	Inclusion membrane protein
gene511	CTL0486	CTL0486	CT_234	Putative membrane transport protein	Energy production and conversion
gene526	CTL0500A	CTL0500A	CT_249	hypothetical protein	Function unknown
gene542	accA	CTL0517	CT_265	acetyl-CoA carboxylase carboxyltransferase subunit alpha	Lipid transport and metabolism
gene561	CTL0536	CTL0536	CT_284	phospholipase D	Lipid transport and metabolism
gene562	lplA	CTL0537	CT_285	lipoate-protein ligase A	Coenzyme transport and metabolism
gene564	mnmA	CTL0539	CT_287	tRNA-specific 2-thiouridylase MnmA	Translation, ribosomal structure and biogenesis
gene565	CTL0540	CTL0540	CT_288	Putative inclusion membrane protein	Inclusion membrane protein
gene570	accD	CTL0545	CT_293	acetyl-CoA carboxylase subunit beta	Lipid transport and metabolism
gene603	CTL0576	CTL0576	CT_324	hypothetical protein	Function unknown
gene607	tRNA-Met	CTL_t21	NA	tRNA-Met	tRNA
gene626	CTL0597	CTL0597	CT_343	O-sialoglycoprotein endopeptidase	Translation, ribosomal structure and biogenesis
gene641	CTL0611A	CTL0611A	CT_357	hypothetical protein	Function unknown
gene642	CTL0612	CTL0612	CT_358 (PSEUDO)	Inclusion membrane protein	Inclusion membrane protein
gene661	ltuA	CTL0631	CT_377	late transcription unit A protein	Function unknown
gene666	aroG	CTL0637	CT_382	3-deoxy-7-phosphoheptulonate synthase	Amino acid and oligopeptide transport and metabolism
gene668	CTL0639	CTL0639	CT_383	Inclusion membrane protein	Inclusion membrane protein
gene688	lpxK	CTL0659	CT_402	tetraacyldisaccharide 4'-kinase	Cell wall/membrane/envelope biogenesis
gene695	CTL0666	CTL0666	CT_409	sodium/alanine symporter	Amino acid and oligopeptide transport and metabolism
gene702	CTL0672	CTL0672	CT_415	metal ABC transporter substrate-binding protein	Inorganic ion transport and metabolism
gene703	CTL0673	CTL0673	CT_416	metal ABC transporter ATP-binding protein	Inorganic ion transport and metabolism
gene704	CTL0674	CTL0674	CT_417	metal ABC transporter permease	Inorganic ion transport and metabolism
gene72	trmE	CTL0067	CT_698	tRNA modification GTPase	Translation, ribosomal structure and biogenesis
gene723	hemD	CTL0692	CT_433	uroporphyrinogen-III synthase	Coenzyme transport and metabolism
gene737	euo	CTL0706	CT_446	Transcriptional repressor	Transcription
gene741	CTL0709	CTL0709	CT_449	Inclusion membrane protein	Inclusion membrane protein
gene791	CTL0756	CTL0756	CT_495	ADP, ATP carrier protein	Energy production and conversion
gene794	CTL0758	CTL0758	CT_496.1	Cellular Component Localizations(integral component of membrane/membrane)	Cell wall/membrane/envelope biogenesis
gene819	rpmC	CTL0782	CT_520	50S ribosomal protein L29	Translation, ribosomal structure and biogenesis
gene828	CTL0791	CTL0791	CT_529	Inclusion membrane protein	Inclusion membrane protein
gene866	CTL0829	CTL0829	CT_566	hypothetical protein	Function unknown
gene867	CTL0830	CTL0830	CT_567	hypothetical protein	Function unknown
gene868	CTL0831	CTL0831	CT_568	Cellular Component Localizations(integral component of membrane/membrane)	Cell wall/membrane/envelope biogenesis
gene869	CTL0832	CTL0832	CT_569	type II secretion system protein G	Intracellular trafficking, secretion, and vesicular transport
gene870	gspF	CTL0833	CT_570	type II secretion system protein F	Intracellular trafficking, secretion, and vesicular transport
gene871	gspE	CTL0834	CT_571	type II secretion system protein E	Intracellular trafficking, secretion, and vesicular transport
gene872	gspD	CTL0835	CT_572	type II secretion system protein D	Intracellular trafficking, secretion, and vesicular transport
gene873	CTL0836	CTL0836	CT_573	hypothetical protein	Function unknown
gene875	mutL	CTL0838	CT_575	DNA mismatch repair protein	Replication, recombination and repair
gene880	CTL0843	CTL0843	CT_580	S-adenosylmethionine/S-adenosylhomocysteine transporter	Carbohydrate transport and metabolism
gene99	CTL0092	CTL0092	CT_723	RNA pseudouridine synthase	Translation, ribosomal structure and biogenesis
