## Supplementary material for "A Refined Developmental Transcriptomic Landscape Reveals Four Coordinated Programs in *Chlamydia trachomatis*": Table S2

gene_id	gene_name	locus_tag	ctd	description	correct_cog_class
ctrR12_n	ctrR12_n	ctrR12_n	NA	ncRNA	Non-coding RNA
ctrR16_n	ctrR16_n	ctrR16_n	NA	ncRNA	Non-coding RNA
ctrR19_n	ctrR19_n	ctrR19_n	NA	ncRNA	Non-coding RNA
ctrR21_n	ctrR21_n	ctrR21_n	NA	ncRNA	Non-coding RNA
ctrR4	ctrR4	ctrR4	NA	ncRNA	Non-coding RNA
gene10	CTL0010	CTL0010	CT_642	hypothetical protein	Function unknown
gene100	CTL0093	CTL0093	CT_724	hypothetical protein	Function unknown
gene101	birA	CTL0094	CT_725	biotin--protein ligase	Coenzyme transport and metabolism
gene105	serS	CTL0098	CT_729	serine--tRNA ligase	Translation, ribosomal structure and biogenesis
gene107	ribA	CTL0100	CT_731	bifunctional 3,4-dihydroxy-2-butanone 4-phosphate synthase/GTP cyclohydrolase II	Coenzyme transport and metabolism
gene108	ribH	CTL0101	CT_732	6,7-dimethyl-8-ribityllumazine synthase	Coenzyme transport and metabolism
gene112	CTL0105	CTL0105	CT_736	YbhB/YbcL family Raf kinase inhibitor-like protein	General function prediction only
gene113	CTL0106	CTL0106	CT_737	T3S effector or secreted protein	type III secretion system protein
gene114	CTL0107	CTL0107	CT_738	Zn-dependent hydrolase	Inorganic ion transport and metabolism
gene116	tRNA-His	CTL_t13	NA	tRNA-His	tRNA
gene12	CTL0012	CTL0012	CT_644	tRNA-dihydrouridine synthase	Translation, ribosomal structure and biogenesis
gene127	hemE	CTL0116	CT_747	uroporphyrinogen decarboxylase	Coenzyme transport and metabolism
gene128	mfd	CTL0117	CT_748	transcription-repair coupling factor	Replication, recombination and repair
gene129	alaS	CTL0118	CT_749	alanine--tRNA ligase	Translation, ribosomal structure and biogenesis
gene13	CTL0013	CTL0013	CT_645	hypothetical protein	Function unknown
gene133	tktB	CTL0119	CT_750	transketolase	Carbohydrate transport and metabolism
gene152	CTL0137	CTL0137	CT_768	hypothetical protein	Function unknown
gene153	CTL0138	CTL0138	CT_769	ribosome silencing factor	Translation, ribosomal structure and biogenesis
gene156	ppa	CTL0141	CT_772	inorganic pyrophosphatase	Energy production and conversion
gene168	rnpA	CTL0153	CT_784	ribonuclease P protein component	Translation, ribosomal structure and biogenesis
gene169	rpmH	CTL0153A	CT_785	50S ribosomal protein L34	Translation, ribosomal structure and biogenesis
gene170	rpmJ	CTL0154	CT_786	50S ribosomal protein L36	Translation, ribosomal structure and biogenesis
gene171	rpsN	CTL0155	CT_787	30S ribosomal protein S14	Translation, ribosomal structure and biogenesis
gene172	CTL0156	CTL0156	CT_788	Leader 60 peptide periplasmic(chrome-extension://efaidnbmnnnibpcajpcglclefindmkaj/https://eprints.soton.ac.uk/344259/1/__soton.ac.uk_ude_PersonalFiles_Users_slb1_mydocuments_PaulSkippThesisFinal_Aug2012.pdf)	Inclusion membrane protein
gene173	CTL0157	CTL0157	CT_789	hypothetical protein	Function unknown
gene178	dnaG	CTL0162	CT_794	DNA primase	Replication, recombination and repair
gene18	recA	CTL0018	CT_650	recombinase A	Replication, recombination and repair
gene181	glyQ	CTL0165	CT_796	glycine--tRNA ligase	Translation, ribosomal structure and biogenesis
gene184	tRNA-Gln	CTL_t09	NA	tRNA-Gln	tRNA
gene186	pth	CTL0169	CT_800	peptidyl-tRNA hydrolase	Translation, ribosomal structure and biogenesis
gene187	rpsF	CTL0170	CT_801	30S ribosomal protein S6	Translation, ribosomal structure and biogenesis
gene188	rpsR	CTL0171	CT_802	30S ribosomal protein S18	Translation, ribosomal structure and biogenesis
gene189	rplI	CTL0172	CT_803	50S ribosomal protein L9	Translation, ribosomal structure and biogenesis
gene190	ispE	CTL0173	CT_804	4-diphosphocytidyl-2C-methyl-D-erythritol kinase	Lipid transport and metabolism
gene192	ptr	CTL0175	CT_806	insulinase/protease	Posttranslational modification, protein turnover, chaperones
gene193	plsB	CTL0176	CT_807	glycerol-3-phosphate acyltransferase	Lipid transport and metabolism
gene194	cafE	CTL0177	CT_808	ribonuclease E	Translation, ribosomal structure and biogenesis
gene195	CTL0178a	CTL0178a	NA	hypothetical protein	Function unknown
gene197	CTL0179	CTL0179	CT_809 (PSEUDO)	hypothetical protein	Function unknown
gene198	rpmF	CTL0181	CT_810	50S ribosomal protein L32	Translation, ribosomal structure and biogenesis
gene199	plsX	CTL0182	CT_811	phosphate acyltransferase	Lipid transport and metabolism
gene206	tyrP	CTL0189	CT_817	tyrosine-specific transport protein	Amino acid and oligopeptide transport and metabolism
gene209	ftsY	CTL0192	CT_820	signal recognition particle receptor FtsY	Intracellular trafficking, secretion, and vesicular transport
gene218	trmB	CTL0201	CT_829	tRNA (guanine-N(7)-)-methyltransferase	Translation, ribosomal structure and biogenesis
gene219	tRNA-Val	CTL_t36	NA	tRNA-Val	tRNA
gene220	CTL0202	CTL0202	CT_830	rRNA methylase	Translation, ribosomal structure and biogenesis
gene221	murB	CTL0203	CT_831	UDP-N-acetylenolpyruvoylglucosamine reductase	Cell wall/membrane/envelope biogenesis
gene222	nusB	CTL0204	CT_832	transcription termination factor NusB	Transcription
gene223	infC	CTL0205	CT_833	translation initiation factor IF-3	Translation, ribosomal structure and biogenesis
gene224	rpmI	CTL0206	CT_834	50S ribosomal protein L35	Translation, ribosomal structure and biogenesis
gene225	rplT	CTL0207	CT_835	50S ribosomal protein L20	Translation, ribosomal structure and biogenesis
gene226	pheS	CTL0208	CT_836	phenylalanine--tRNA ligase subunit alpha	Translation, ribosomal structure and biogenesis
gene229	CTL0210	CTL0210	CT_838	LptF/LptG family permease	Cell wall/membrane/envelope biogenesis
gene233	pnp	CTL0214	CT_842	polyribonucleotide nucleotidyltransferase	Translation, ribosomal structure and biogenesis
gene234	rpsO	CTL0215	CT_843	30S ribosomal protein S15	Translation, ribosomal structure and biogenesis
gene235	CTL0216	CTL0216	CT_844	nucleoside deaminase	Translation, ribosomal structure and biogenesis
gene236	CTL0217	CTL0217	CT_845 (PSEUDO)	hypothetical protein	Function unknown
gene237	CTL0218	CTL0218	CT_846 (PSEUDO)	hypothetical protein	Function unknown
gene241	CTL0222	CTL0222	CT_849.1	hypothetical protein	Function unknown
gene243	map	CTL0224	CT_851	methionine aminopeptidase	Translation, ribosomal structure and biogenesis
gene244	CTL0225	CTL0225	CT_852	Neutral amino acid transporter	Amino acid and oligopeptide transport and metabolism
gene245	CTL0226	CTL0226	CT_853	Putative amino acid transporter	Amino acid and oligopeptide transport and metabolism
gene246	CTL0227	CTL0227	CT_854	ABC transporter permease/substrate-binding protein	Inorganic ion transport and metabolism
gene249	CTL0232	CTL0232	CT_857	Na(+)/H(+) antiporter	Inorganic ion transport and metabolism
gene25	tRNA-Arg	CTL_t03	NA	tRNA-Arg	tRNA
gene26	CTL0025	CTL0025	CT_656	hypothetical protein	Function unknown
gene268	pmpI	CTL0254	CT_874	outer membrane protein PmpI	Cell wall/membrane/envelope biogenesis
gene276	CTL0262	CTL0262	CT_007	hypothetical protein	Function unknown
gene279	htrB	CTL0265	CT_010	lipid A biosynthesis lauroyl acyltransferase	Lipid transport and metabolism
gene280	cdaR (ybbR)	CTL0266	CT_011	cyclic di-AMP synthase regulator	Signal transduction mechanisms
gene281	cdaA (ybbP)	CTL0267	CT_012	Cyclic di-AMP synthase	Signal transduction mechanisms
gene286	CTL0272	CTL0272	CT_017	hypothetical protein	Function unknown
gene288	ileS	CTL0274	CT_019	isoleucine--tRNA ligase	Translation, ribosomal structure and biogenesis
gene289	lepB	CTL0275	CT_020	signal peptidase I	Intracellular trafficking, secretion, and vesicular transport
gene290	CTL0276	CTL0276	CT_021	hypothetical protein	Function unknown
gene291	rpmE2	CTL0277	CT_022	50S ribosomal protein L31 type B	Translation, ribosomal structure and biogenesis
gene292	prfA	CTL0278	CT_023	peptide chain release factor 1	Translation, ribosomal structure and biogenesis
gene293	CTL0279	CTL0279	CT_024	release factor glutamine methyltransferase	Translation, ribosomal structure and biogenesis
gene294	ffh	CTL0280	CT_025	signal recognition particle subunit FFH	Intracellular trafficking, secretion, and vesicular transport
gene295	rpsP	CTL0281	CT_026	30S ribosomal protein S16	Translation, ribosomal structure and biogenesis
gene296	trmD	CTL0282	CT_027	fused tRNA (guanine-N(1)-)-methyltransferase	Translation, ribosomal structure and biogenesis
gene297	rplS	CTL0283	CT_028	50S ribosomal protein L19	Translation, ribosomal structure and biogenesis
gene298	rnhB	CTL0284	CT_029	ribonuclease HII	Replication, recombination and repair
gene299	gmk	CTL0285	CT_030	guanylate kinase	Nucleotide transport and metabolism
gene3	greA	CTL0004	CT_636	transcription elongation factor GreA	Transcription
gene300	rpoZ	CTL0286	CT_031	RNA polymerase omega subuit	Transcription
gene301	metG	CTL0287	CT_032	methionine--tRNA ligase	Translation, ribosomal structure and biogenesis
gene303	CTL0289	CTL0289	CT_034	membrane transport/efflux protein	Carbohydrate transport and metabolism
gene307	tRNA-Asn	CTL_t06	NA	tRNA-Asn	tRNA
gene319	CTL0304	CTL0304	CT_048	SAM-dependent methyltransferase	Translation, ribosomal structure and biogenesis
gene328	gcpE	CTL0313	CT_057	4-hydroxy-3-methylbut-2-en-1-yl diphosphate synthase (flavodoxin)	Lipid transport and metabolism
gene329	CTL0314	CTL0314	CT_058	hypothetical protein	Function unknown
gene330	fer	CTL0315	CT_059	ferredoxin	Energy production and conversion
gene331	tRNA-Pro	CTL_t26	NA	tRNA-Pro	tRNA
gene336	lepA	CTL0320	CT_064	elongation factor 4	Translation, ribosomal structure and biogenesis
gene338	CTL0322	CTL0322	CT_066	hypothetical protein	Function unknown
gene339	CTL0323	CTL0323	CT_067	ABC transporter substrate-binding protein	Inorganic ion transport and metabolism
gene340	CTL0324	CTL0324	CT_068	ABC transporter ATP-binding protein	Inorganic ion transport and metabolism
gene341	CTL0325	CTL0325	CT_069	ABC transporter permease	Inorganic ion transport and metabolism
gene342	CTL0326	CTL0326	CT_070	ABC transporter permease	Inorganic ion transport and metabolism
gene343	dxr	CTL0327	CT_071	1-deoxy-D-xylulose 5-phosphate reductoisomerase	Lipid transport and metabolism
gene346	recF	CTL0330	CT_074	recombination protein F	Replication, recombination and repair
gene347	dnaN	CTL0331	CT_075	DNA polymerase III subunit beta	Replication, recombination and repair
gene348	smpB	CTL0332	CT_076	SsrA-binding protein	Posttranslational modification, protein turnover, chaperones
gene349	apbE	CTL0333	CT_077	thiamine biosynthesis lipoprotein	Coenzyme transport and metabolism
gene350	folD	CTL0334	CT_078	bifunctional 5,10-methylene-tetrahydrofolate dehydrogenase/5,10-methylene-tetrahydrofolate cyclohydrolase	Coenzyme transport and metabolism
gene357	rpmB	CTL0341	CT_086	50S ribosomal protein L28	Translation, ribosomal structure and biogenesis
gene363	CTL0347	CTL0347	CT_092	ribosome-binding ATPase	Translation, ribosomal structure and biogenesis
gene364	ribF	CTL0348	CT_093	bifunctional riboflavin kinase/FMN adenylyltransferase	Coenzyme transport and metabolism
gene365	truB	CTL0349	CT_094	tRNA pseudouridine synthase B	Translation, ribosomal structure and biogenesis
gene366	rbfA	CTL0350	CT_095	ribosome-binding factor A	Translation, ribosomal structure and biogenesis
gene367	infB	CTL0351	CT_096	translation initiation factor IF-2	Translation, ribosomal structure and biogenesis
gene368	nusA	CTL0352	CT_097 (PSEUDO)	transcription termination/antitermination protein NusA	Transcription
gene369	rpsA	CTL0353	CT_098	30S ribosomal protein S1	Translation, ribosomal structure and biogenesis
gene372	CTL0356	CTL0356	CT_101	Inclusion membrane protein	Inclusion membrane protein
gene375	fabI	CTL0359	CT_104	enoyl-(acyl carrier protein) reductase	Lipid transport and metabolism
gene377	CTL0361	CTL0361	CT_106	tRNA pseudouridine synthase A	Translation, ribosomal structure and biogenesis
gene378	CTL0362	CTL0362	CT_107	A/G-specific adenine glycosylase	Replication, recombination and repair
gene380	CTL0364	CTL0364	CT_109	hypothetical protein	Function unknown
gene381	groEL	CTL0365	CT_110	chaperonin GroEL	Posttranslational modification, protein turnover, chaperones
gene382	groES	CTL0366	CT_111	co-chaperonin GroES	Posttranslational modification, protein turnover, chaperones
gene389	incG	CTL0373	CT_118	inclusion membrane protein G	Inclusion membrane protein
gene391	CTL0375	CTL0375	CT_120	hypothetical protein	Function unknown
gene392	araD	CTL0376	CT_121	ribulose-phosphate 3-epimerase	Carbohydrate transport and metabolism
gene393	efp	CTL0377	CT_122	elongation factor P	Translation, ribosomal structure and biogenesis
gene394	accB	CTL0378	CT_123	acetyl-CoA carboxylase biotin carboxyl carrier protein subunit	Lipid transport and metabolism
gene395	accC	CTL0379	CT_124	acetyl-CoA carboxylase biotin carboxylase subunit	Lipid transport and metabolism
gene396	rplM	CTL0380	CT_125	50S ribosomal protein L13	Translation, ribosomal structure and biogenesis
gene397	rpsI	CTL0381	CT_126	30S ribosomal protein S9	Translation, ribosomal structure and biogenesis
gene398	CTL0382	CTL0382	CT_127	C40 family peptidase	Cell wall/membrane/envelope biogenesis
gene399	adk	CTL0383	CT_128	adenylate kinase	Nucleotide transport and metabolism
gene4	tRNA-Ala	CTL_t01	NA	tRNA-Ala	tRNA
gene400	CTL0384	CTL0384	CT_129	ABC transporter permease	Amino acid and oligopeptide transport and metabolism
gene401	CTL0385	CTL0385	CT_130	ABC transporter ATP-binding protein	Amino acid and oligopeptide transport and metabolism
gene404	CTL0388	CTL0388	CT_133	methyltransferase	Coenzyme transport and metabolism
gene407	CTL0391	CTL0391	CT_136	phospholipase-carboxylesterase family protein	General function prediction only
gene408	CTL0392	CTL0392	CT_137	threonylcarbamoyl-AMP synthase	Translation, ribosomal structure and biogenesis
gene409	CTL0393	CTL0393	CT_138	microsomal dipeptidase	Amino acid and oligopeptide transport and metabolism
gene410	oppA	CTL0394	CT_139	oligopeptide ABC transporter substrate-binding protein	Amino acid and oligopeptide transport and metabolism
gene412	CTL0396	CTL0396	CT_141	hypothetical protein	Function unknown
gene413	tRNA-Thr	CTL_t32	NA	tRNA-Thr	tRNA
gene414	tRNA-Tyr	CTL_t35	NA	tRNA-Tyr	tRNA
gene423	rpmG	CTL0405	CT_150	50S ribosomal protein L33	Translation, ribosomal structure and biogenesis
gene424	CTL0406	CTL0406	CT_151	lipoprotein releasing system ABC transporter permease	Cell wall/membrane/envelope biogenesis
gene425	CTL0407	CTL0407	CT_152	lipoprotein releasing system ABC transporter ATP-binding protein	Cell wall/membrane/envelope biogenesis
gene426	CTL0408	CTL0408	CT_153	MAC/perforin family protein	General function prediction only
gene438	trpR	CTL0422	CT_169	Trp operon repressor	Transcription
gene440	trpB	CTL0423	CT_170	tryptophan synthase subunit beta	Amino acid and oligopeptide transport and metabolism
gene451	tRNA-Ile	CTL_t14	NA	tRNA-Ile	tRNA
gene458	devB	CTL0438	CT_186	6-phosphogluconolactonase	Carbohydrate transport and metabolism
gene459	dnaX	CTL0439	CT_187	DNA polymerase III subunit delta'	Replication, recombination and repair
gene460	tmk	CTL0440	CT_188	thymidylate kinase	Nucleotide transport and metabolism
gene461	gyrA	CTL0441	CT_189	DNA gyrase subunit A	Replication, recombination and repair
gene462	gyrB	CTL0442	CT_190	DNA topoisomerase IV subunit B	Replication, recombination and repair
gene463	CTL0443	CTL0443	CT_191	hypothetical protein	Function unknown
gene465	tgt	CTL0445	CT_193	queuine tRNA-ribosyltransferase	Translation, ribosomal structure and biogenesis
gene466	mgtE	CTL0446	CT_194	magnesium transport protein	Inorganic ion transport and metabolism
gene467	CTL0447	CTL0447	CT_195	hypothetical protein	Function unknown
gene469	gcp	CTL0449	CT_197	tRNA N6-adenosine threonylcarbamoyltransferase	Translation, ribosomal structure and biogenesis
gene471	oppB	CTL0451	CT_199	oligopeptide ABC transporter permease	Amino acid and oligopeptide transport and metabolism
gene472	oppC	CTL0452	CT_200	oligopeptide ABC transporter permease	Amino acid and oligopeptide transport and metabolism
gene473	oppD	CTL0453	CT_201	oligopeptide ABC transporter ATP-binding protein	Amino acid and oligopeptide transport and metabolism
gene474	oppF	CTL0454	CT_202	oligopeptide ABC transporter ATP-binding protein	Amino acid and oligopeptide transport and metabolism
gene480	tRNA-Met	CTL_t22	NA	tRNA-Met	tRNA
gene483	leuS	CTL0461	CT_209	leucine--tRNA ligase	Translation, ribosomal structure and biogenesis
gene489	dhnA	CTL0467	CT_215	1,6-fructose bisphosphate aldolase	Carbohydrate transport and metabolism
gene49	tRNA-Glu	CTL_t10	NA	tRNA-Glu	tRNA
gene490	xasA	CTL0468	CT_216	glutamate/gamma-aminobutyrate antiporter	Amino acid and oligopeptide transport and metabolism
gene491	ttcA	CTL0469	CT_217	tRNA 2-thiocytidine biosynthesis TtcA	Translation, ribosomal structure and biogenesis
gene492	surE	CTL0470	CT_218	5'-nucleotidase SurE	Replication, recombination and repair
gene493	ubiA	CTL0471	CT_219	4-hydroxybenzoate octaprenyltransferase	Coenzyme transport and metabolism
gene494	CTL0472	CTL0472	CT_220	aromatic acid decarboxylase	Coenzyme transport and metabolism
gene495	CTL0473	CTL0473	CT_221	hypothetical protein	Function unknown
gene5	aspC	CTL0005	CT_637	aromatic amino acid aminotransferase	Amino acid and oligopeptide transport and metabolism
gene50	frr	CTL0046	CT_677	ribosome recycling factor	Translation, ribosomal structure and biogenesis
gene501	CTL0477	CTL0477	CT_224	inclusion membrane protein	Inclusion membrane protein
gene502	CTL0477A	CTL0477A	CT_225	inclusion membrane protein	Inclusion membrane protein
gene503	CTL0478	CTL0478	CT_226	inclusion membrane protein	Inclusion membrane protein
gene504	CTL0479	CTL0479	CT_227	inclusion membrane protein	Inclusion membrane protein
gene507	CTL0482	CTL0482	CT_230	sodium:dicarboxylate symport protein	Energy production and conversion
gene508	CTL0483	CTL0483	CT_231	sodium-dependent amino acid transporter	Amino acid and oligopeptide transport and metabolism
gene51	pyrH	CTL0047	CT_678	uridylate kinase	Nucleotide transport and metabolism
gene512	CTL0487	CTL0487	CT_235	Crp family transcriptional regulator	Transcription
gene514	fabG	CTL0489	CT_237	3-oxoacyl-[acyl-carrier-protein] reductase	Lipid transport and metabolism
gene515	fabD	CTL0490	CT_238	malonyl-CoA-[acyl-carrier-protein] transacylase	Lipid transport and metabolism
gene516	fabH	CTL0491	CT_239	3-oxoacyl-ACP synthase	Lipid transport and metabolism
gene517	recR	CTL0492	CT_240	recombination protein RecR	Replication, recombination and repair
gene52	tsf	CTL0048	CT_679	elongation factor Ts	Translation, ribosomal structure and biogenesis
gene522	pdhA	CTL0497	CT_245	pyruvate dehydrogenase E1 component subunit alpha	Energy production and conversion
gene523	pdhB	CTL0498	CT_246	pyruvate dehydrogenase E1 component subunit beta	Energy production and conversion
gene524	pdhC	CTL0499	CT_247	pyruvate dehydrogenase complex dihydrolipoyllysine-residue acetyltransferase component	Energy production and conversion
gene527	dnaA	CTL0501	CT_250	chromosomal replication initiation protein DnaA	Replication, recombination and repair
gene53	rpsB	CTL0049	CT_680	30S ribosomal protein S2	Translation, ribosomal structure and biogenesis
gene54	tRNA-Gly	CTL_t11	NA	tRNA-Gly	tRNA
gene540	CTL0515	CTL0515	CT_263	hypothetical protein	Function unknown
gene541	CTL0516	CTL0516	CT_264	ABC transporter ATP-binding protein/permease	General function prediction only
gene560	CTL0535	CTL0535	CT_283	hypothetical protein	Function unknown
gene567	CTL0542	CTL0542	CT_290	PTS fructose transporter subunit IIA	Carbohydrate transport and metabolism
gene568	ptsN_2	CTL0543	CT_291	PTS fructose transporter subunit IIA	Carbohydrate transport and metabolism
gene569	dut	CTL0544	CT_292	deoxyuridine 5'-triphosphate nucleotidohydrolase	Nucleotide transport and metabolism
gene571	sodM	CTL0546	CT_294	superoxide dismutase	Inorganic ion transport and metabolism
gene573	CTL0548	CTL0548	CT_296	hypothetical protein	Function unknown
gene579	valS	CTL0554	CT_302	valine--tRNA ligase	Translation, ribosomal structure and biogenesis
gene580	CTL0555	CTL0555	CT_303	hypothetical protein	Function unknown
gene581	atpK	CTL0556	CT_304	V-type ATP synthase subunit K	Energy production and conversion
gene582	atpI	CTL0557	CT_305	V-type ATP synthase subunit I	Energy production and conversion
gene583	CTL0558	CTL0558	CT_306	V-type ATP synthase subunit D	Energy production and conversion
gene584	CTL0559	CTL0559	CT_307	V-type ATP synthase subunit beta	Energy production and conversion
gene585	CTL0560	CTL0560	CT_308	V-type ATP synthase subunit alpha	Energy production and conversion
gene586	CTL0561	CTL0561	CT_309	hypothetical protein	Function unknown
gene587	CTL0562	CTL0562	CT_310	V-type ATP synthase subunit E	Energy production and conversion
gene589	CTL0564	CTL0564	CT_312	hypothetical protein	Function unknown
gene590	tal	CTL0565	CT_313	transaldolase	Carbohydrate transport and metabolism
gene591	rpoC	CTL0566	CT_314	DNA-directed RNA polymerase subunit beta'	Transcription
gene592	rpoB	CTL0567	CT_315	DNA-directed RNA polymerase subunit beta	Transcription
gene593	rplL	CTL0568	CT_316	50S ribosomal protein L7/L12	Translation, ribosomal structure and biogenesis
gene594	rplJ	CTL0569	CT_317	50S ribosomal protein L10	Translation, ribosomal structure and biogenesis
gene595	rplA	CTL0570	CT_318	50S ribosomal protein L1	Translation, ribosomal structure and biogenesis
gene596	rplK	CTL0571	CT_319	50S ribosomal protein L11	Translation, ribosomal structure and biogenesis
gene597	nusG	CTL0572	CT_320	transcription termination/antitermination protein NusG	Transcription
gene598	secE	CTL0573	CT_321	preprotein translocase subunit SecE	Intracellular trafficking, secretion, and vesicular transport
gene599	tRNA-Trp	CTL_t34	NA	tRNA-Trp	tRNA
gene6	CTL0006	CTL0006	CT_638 (PSEUDO)	rod shape-determining protein MreC	Cell wall/membrane/envelope biogenesis
gene600	tufA	CTL0574	CT_322	elongation factor Tu	Translation, ribosomal structure and biogenesis
gene601	tRNA-Thr	CTL_t33	NA	tRNA-Thr	tRNA
gene602	infA	CTL0575	CT_323	translation initiation factor IF-1	Translation, ribosomal structure and biogenesis
gene604	CTL0577	CTL0577	CT_325	Fe-S metabolism protein SufE	Posttranslational modification, protein turnover, chaperones
gene606	CTL0580	CTL0580	CT_326.2	hypothetical protein	Function unknown
gene608	trpC	CTL0581	CT_327	N-(5'-phosphoribosyl)anthranilate isomerase	Amino acid and oligopeptide transport and metabolism
gene611	xseB	CTL0583A	CT_330	exodeoxyribonuclease VII small subunit	Replication, recombination and repair
gene612	CTL0584	CTL0584	CT_330	hypothetical protein	Function unknown
gene613	dxs	CTL0585	CT_331	1-deoxy-D-xylulose-5-phosphate synthase	Coenzyme transport and metabolism
gene614	pykF	CTL0586	CT_332	pyruvate kinase	Carbohydrate transport and metabolism
gene616	dnaX	CTL0588	CT_334	DNA polymerase III subunit delta'	Replication, recombination and repair
gene620	CTL0592	CTL0592	CT_338	hypothetical protein	Function unknown
gene622	CTL0593	CTL0593	CT_339	a multiple-spanning membrane protein required for linear DNA uptake through the inner and outer membranes (https://www.ncbi.nlm.nih.gov/pmc/articles/PMC4867370/)	General function prediction only
gene623	CTL0594	CTL0594	CT_340	2-oxoisovalerate dehydrogenase subunit alpha/beta	Energy production and conversion
gene624	dnaJ	CTL0595	CT_341	chaperone protein DnaJ	Posttranslational modification, protein turnover, chaperones
gene625	rpsU	CTL0596	CT_342	30S ribosomal protein S21	Translation, ribosomal structure and biogenesis
gene628	CTL0599	CTL0599	CT_345	hypothetical protein	Function unknown
gene629	CTL0600	CTL0600	CT_346	ribonuclease Z	Translation, ribosomal structure and biogenesis
gene630	xerC	CTL0601	CT_347	tyrosine recombinase XerC	Replication, recombination and repair
gene631	CTL0602	CTL0602	CT_348	ABC-F family ATPase	General function prediction only
gene632	CTL0603	CTL0603	CT_349	septum formation protein Maf	Cell cycle control, cell division, chromosome partitioning
gene635	secG	CTL0606	CT_352	preprotein translocase subunit SecG	Intracellular trafficking, secretion, and vesicular transport
gene636	def	CTL0607	CT_353	peptide deformylase	Translation, ribosomal structure and biogenesis
gene638	CTL0609	CTL0609	CT_355	hypothetical protein	Function unknown
gene640	tRNA-Ser	CTL_t28	NA	tRNA-Ser	tRNA
gene643	CTL0613	CTL0613	CT_359	biotin transporter BioY	Coenzyme transport and metabolism
gene65	CTL0060	CTL0060	CT_691	hypothetical protein	Function unknown
gene650	aroA	CTL0620	CT_366	3-phosphoshikimate 1-carboxyvinyltransferase	Amino acid and oligopeptide transport and metabolism
gene651	aroL	CTL0621	CT_367	shikimate kinase	Amino acid and oligopeptide transport and metabolism
gene652	aroC	CTL0622	CT_368	chorismate synthase	Amino acid and oligopeptide transport and metabolism
gene66	CTL0061	CTL0061	CT_692	phosphate permease	Inorganic ion transport and metabolism
gene663	CTL0634	CTL0634	CT_379	GTPase HflX	Translation, ribosomal structure and biogenesis
gene664	phnP	CTL0635	CT_380	metal-dependent hydrolase	Inorganic ion transport and metabolism
gene665	artJ	CTL0636	CT_381	arginine ABC transporter substrate-binding protein	Amino acid and oligopeptide transport and metabolism
gene669	CTL0640	CTL0640	CT_384	HEAT repeat domain-containing protein	General function prediction only
gene678	proS	CTL0649	CT_393	proline--tRNA ligase	Translation, ribosomal structure and biogenesis
gene679	hrcA	CTL0650	CT_394	heat-inducible transcription repressor	Transcription
gene680	grpE	CTL0651	CT_395	stress response protein GrpE	Posttranslational modification, protein turnover, chaperones
gene681	dnaK	CTL0652	CT_396	chaperone protein DnaK	Posttranslational modification, protein turnover, chaperones
gene682	vacB	CTL0654	CT_397	ribonuclease R	Translation, ribosomal structure and biogenesis
gene683	CTL0655	CTL0655	CT_398	hypothetical protein	Function unknown
gene686	sucB	CTL0657	CT_400	2-oxoglutarate dehydrogenase complex subunit dihydrolipoyllysine-residue succinyltransferase	Energy production and conversion
gene687	gltT	CTL0658	CT_401	sodium:dicarboxylate symport protein	Energy production and conversion
gene689	CTL0660	CTL0660	CT_403	SpoU family rRNA methylase	Translation, ribosomal structure and biogenesis
gene690	CTL0661	CTL0661	CT_404	SAM-dependent methyltransferase	Translation, ribosomal structure and biogenesis
gene691	ribC	CTL0662	CT_405	riboflavin synthase	Coenzyme transport and metabolism
gene692	nrdR	CTL0663	CT_406	transcriptional regulator NrdR	Transcription
gene694	lspA	CTL0665	CT_408	lipoprotein signal peptidase	Cell wall/membrane/envelope biogenesis
gene696	pcnB	CTL0667	CT_410	poly A polymerase	Translation, ribosomal structure and biogenesis
gene697	lpxB	CTL0668	CT_411	lipid-A-disaccharide synthase	Cell wall/membrane/envelope biogenesis
gene7	recB	CTL0007	CT_639	exodeoxyribonuclease V subunit beta	Replication, recombination and repair
gene701	tRNA-Ser	CTL_t29	NA	tRNA-Ser	tRNA
gene705	obgE	CTL0675	CT_418	GTPase ObgE	Replication, recombination and repair
gene706	rpmA	CTL0676	CT_419	50S ribosomal protein L27	Translation, ribosomal structure and biogenesis
gene707	rplU	CTL0677	CT_420	50S ribosomal protein L21	Translation, ribosomal structure and biogenesis
gene708	tRNA-Phe	CTL_t24	NA	tRNA-Phe	tRNA
gene709	CTL0678	CTL0678	CT_421	hypothetical protein	Function unknown
gene71	nth	CTL0066	CT_697	endonuclease III	Replication, recombination and repair
gene710	CTL0679	CTL0679	CT_421.1	hypothetical protein	Function unknown
gene711	CTL0680	CTL0680	CT_421.2	hypothetical protein	Function unknown
gene712	CTL0681	CTL0681	CT_422	endoribonuclease	Translation, ribosomal structure and biogenesis
gene719	CTL0688	CTL0688	CT_429	hypothetical protein	Function unknown
gene724	ispF	CTL0693	CT_434	2-C-methyl-D-erythritol 2,4-cyclodiphosphate synthase	Lipid transport and metabolism
gene725	CTL0694	CTL0694	CT_435	sulfite reductase flavoprotein subunit alpha	Energy production and conversion
gene726	rpsJ	CTL0695	CT_436	30S ribosomal protein S10	Translation, ribosomal structure and biogenesis
gene727	fusA	CTL0696	CT_437	elongation factor G	Translation, ribosomal structure and biogenesis
gene728	rpsG	CTL0697	CT_438	30S ribosomal protein S7	Translation, ribosomal structure and biogenesis
gene729	rpsL	CTL0698	CT_439 (PSEUDO)	30S ribosomal protein S12	Translation, ribosomal structure and biogenesis
gene73	psdD	CTL0068	CT_699	phosphatidylserine decarboxylase	Lipid transport and metabolism
gene730	CTL0699	CTL0699	CT_440	Inclusion membrane protein	Inclusion membrane protein
gene736	gltX	CTL0705	CT_445	glutamate--tRNA ligase	Translation, ribosomal structure and biogenesis
gene739	secF	CTL0708a	CT_448	preprotein translocase subunit SecF	Intracellular trafficking, secretion, and vesicular transport
gene742	uppS	CTL0710	CT_450	isoprenyl transferase	Lipid transport and metabolism
gene743	exonA	CTL0711	CT_451	phosphatidate cytidylyltransferase	Lipid transport and metabolism
gene745	plsC	CTL0713	CT_453	1-acyl-sn-glycerol-3-phosphate acyltransferase	Lipid transport and metabolism
gene754	ispD	CTL0722	CT_462	2-C-methyl-D-erythritol 4-phosphate cytidylyltransferase	Lipid transport and metabolism
gene758	tRNA-Leu	CTL_t16	NA	tRNA-Leu	tRNA
gene759	CTL0726	CTL0726	CT_466	hypothetical protein	Function unknown
gene762	tRNA-Arg	CTL_t04	NA	tRNA-Arg	tRNA
gene763	CTL0729	CTL0729	CT_469	hypothetical protein	Function unknown
gene766	tRNA-Leu	CTL_t18	NA	tRNA-Leu	tRNA
gene767	CTL0733	CTL0733	CT_472	hypothetical protein	Function unknown
gene768	ida3	CTL0734	CT_473	membrane protein insertion efficiency factor YidD	Cell wall/membrane/envelope biogenesis
gene77	engA	CTL0072	CT_703	GTPase Der	Translation, ribosomal structure and biogenesis
gene770	pheT	CTL0736	CT_475	phenylalanine--tRNA ligase subunit beta	Translation, ribosomal structure and biogenesis
gene772	CTL0738	CTL0738	CT_477	DNA methyltransferase	Replication, recombination and repair
gene773	oppC2	CTL0739	CT_478	oligopeptide ABC transporter permease	Amino acid and oligopeptide transport and metabolism
gene774	oppB2	CTL0740	CT_479	oligopeptide ABC transporter permease	Amino acid and oligopeptide transport and metabolism
gene775	oppA4	CTL0741	CT_480	oligopeptide ABC transporter substrate-binding protein	Amino acid and oligopeptide transport and metabolism
gene779	CTL0744	CTL0744	CT_483	Inclusion membrane protein	Inclusion membrane protein
gene786	CTL0751	CTL0751	CT_490	hypothetical protein	Function unknown
gene787	rho	CTL0752	CT_491	transcription termination factor	Transcription
gene788	coaE	CTL0753	CT_492	dephospho-CoA kinase	Coenzyme transport and metabolism
gene79	clpX	CTL0074	CT_705	ATP-dependent Clp protease ATP-binding subunit ClpX	Posttranslational modification, protein turnover, chaperones
gene790	sohB	CTL0755	CT_494	protease	Posttranslational modification, protein turnover, chaperones
gene792	CTL0757	CTL0757	CT_496	CDP–diacylglycerol-glycerol-3-phosphate 3-phosphatidyl-transferase	Lipid transport and metabolism
gene795	dnaB	CTL0759	CT_497	replicative DNA helicase	Replication, recombination and repair
gene796	gidA	CTL0760	CT_498	tRNA uridine 5-carboxymethylaminomethyl modification protein GidA	Translation, ribosomal structure and biogenesis
gene797	lplA	CTL0761	CT_499	lipoate-protein ligase A	Coenzyme transport and metabolism
gene8	recC	CTL0008	CT_640	exodeoxyribonuclease V subunit gamma	Replication, recombination and repair
gene80	clpP	CTL0075	CT_706	ATP-dependent Clp protease proteolytic subunit	Posttranslational modification, protein turnover, chaperones
gene802	tRNA-Leu	CTL_t19	NA	tRNA-Leu	tRNA
gene803	grgA	CTL0766	CT_504	General regulator of genes A	Transcription
gene804	gapA	CTL0767	CT_505	glyceraldehyde 3-phosphate dehydrogenase	Carbohydrate transport and metabolism
gene805	rplQ	CTL0768	CT_506	50S ribosomal protein L17	Translation, ribosomal structure and biogenesis
gene806	rpoA	CTL0769	CT_507	DNA-directed RNA polymerase subunit alpha	Transcription
gene807	rpsK	CTL0770	CT_508	30S ribosomal protein S11	Translation, ribosomal structure and biogenesis
gene808	rpsM	CTL0771	CT_509	30S ribosomal protein S13	Translation, ribosomal structure and biogenesis
gene809	secY	CTL0772	CT_510	preprotein translocase subunit SecY	Intracellular trafficking, secretion, and vesicular transport
gene81	tig	CTL0076	CT_707	trigger factor	Posttranslational modification, protein turnover, chaperones
gene810	rplO	CTL0773	CT_511	50S ribosomal protein L15	Translation, ribosomal structure and biogenesis
gene811	rpsE	CTL0774	CT_512	30S ribosomal protein S5	Translation, ribosomal structure and biogenesis
gene812	rplR	CTL0775	CT_513	50S ribosomal protein L18	Translation, ribosomal structure and biogenesis
gene813	rplF	CTL0776	CT_514	50S ribosomal protein L6	Translation, ribosomal structure and biogenesis
gene814	rpsH	CTL0777	CT_515	30S ribosomal protein S8	Translation, ribosomal structure and biogenesis
gene815	rplE	CTL0778	CT_516	50S ribosomal protein L5	Translation, ribosomal structure and biogenesis
gene816	rplX	CTL0779	CT_517	50S ribosomal protein L24	Translation, ribosomal structure and biogenesis
gene817	rplN	CTL0780	CT_518	50S ribosomal protein L14	Translation, ribosomal structure and biogenesis
gene818	rpsQ	CTL0781	CT_519	30S ribosomal protein S17	Translation, ribosomal structure and biogenesis
gene82	tRNA-Gly	CTL_t12	NA	tRNA-Gly	tRNA
gene820	rplP	CTL0783	CT_521	50S ribosomal protein L16	Translation, ribosomal structure and biogenesis
gene821	rpsC	CTL0784	CT_522	30S ribosomal protein S3	Translation, ribosomal structure and biogenesis
gene822	rplV	CTL0785	CT_523	50S ribosomal protein L22	Translation, ribosomal structure and biogenesis
gene823	rpsS	CTL0786	CT_524	30S ribosomal protein S19	Translation, ribosomal structure and biogenesis
gene824	rplB	CTL0787	CT_525	50S ribosomal protein L2	Translation, ribosomal structure and biogenesis
gene825	rplW	CTL0788	CT_526	50S ribosomal protein L23	Translation, ribosomal structure and biogenesis
gene826	rplD	CTL0789	CT_527	50S ribosomal protein L4	Translation, ribosomal structure and biogenesis
gene827	rplC	CTL0790	CT_528	50S ribosomal protein L3	Translation, ribosomal structure and biogenesis
gene829	fmt	CTL0792	CT_530	methionyl-tRNA formyltransferase	Translation, ribosomal structure and biogenesis
gene830	lpxA	CTL0793	CT_531	acyl-[acyl-carrier-protein]--UDP-N-acetylglucosamine O-acyltransferase	Cell wall/membrane/envelope biogenesis
gene835	dnaQ2	CTL0798	CT_536	DNA polymerase III subunit epsilon	Replication, recombination and repair
gene836	tsaE	CTL0799	CT_537	tRNA (adenosine(37)-N6)-threonylcarbamoyltransferase complex ATPase subunit type 1 TsaE	Translation, ribosomal structure and biogenesis
gene837	CTL0800	CTL0800	CT_538	hypothetical protein	Function unknown
gene838	tRNA-Leu	CTL_t17	NA	tRNA-Leu	tRNA
gene839	trxA	CTL0801	CT_539	thioredoxin	Posttranslational modification, protein turnover, chaperones
gene840	CTL0802	CTL0802	CT_540	tRNA (cytidine(34)-2'-O)-methyltransferase	Translation, ribosomal structure and biogenesis
gene842	aspS	CTL0804	CT_542	aspartate--tRNA(Asp/Asn) ligase	Translation, ribosomal structure and biogenesis
gene843	hisS	CTL0805	CT_543	histidine--tRNA ligase	Translation, ribosomal structure and biogenesis
gene852	CTL0814	CTL0814	CT_552	hypothetical protein	Function unknown
gene853	CTL0815	CTL0815	CT_553	lipoic acid ligase LplA1	Translation, ribosomal structure and biogenesis
gene854	brnQ	CTL0817	CT_554	branched-chain amino acid transport system carrier protein	Amino acid and oligopeptide transport and metabolism
gene855	CTL0818	CTL0818	CT_555	helicase	Replication, recombination and repair
gene874	pepP	CTL0837	CT_574	aminopeptidase	Amino acid and oligopeptide transport and metabolism
gene881	thrS	CTL0844	CT_581	threonine--tRNA ligase	Translation, ribosomal structure and biogenesis
gene9	CTL0009	CTL0009	CT_641	membrane efflux protein	General function prediction only
gene902	CTL0865	CTL0865	CT_602	hypothetical protein	Function unknown
gene903	ahpC	CTL0866	CT_603	thioredoxin peroxidase	Posttranslational modification, protein turnover, chaperones
gene904	tRNA-Arg	CTL_t05	NA	tRNA-Arg	tRNA
gene909	ung	CTL0871	CT_607	uracil-DNA glycosylase	Replication, recombination and repair
gene914	folA	CTL0876	CT_612	dihydrofolate reductase	Coenzyme transport and metabolism
gene915	folP	CTL0877	CT_613	bifunctional 2-amino-4-hydroxy-6-hydroxymethyldihydropteridine pyrophosphokinase/dihydropteroate synthase	Coenzyme transport and metabolism
gene916	folX	CTL0878	CT_614	dihydroneopterin aldolase	Coenzyme transport and metabolism
gene917	rpoD	CTL0879	CT_615	RNA polymerase sigma factor	Transcription
gene919	rpsT	CTL0881	CT_617	30S ribosomal protein S20	Translation, ribosomal structure and biogenesis
gene920	CTL0882	CTL0882	CT_618	putative membrane protein	Inclusion membrane protein
gene927	CTL0888	CTL0888	CT_624	lipid II flippase MurJ	Cell wall/membrane/envelope biogenesis
gene928	nfo	CTL0889	CT_625	endonuclease IV	Replication, recombination and repair
gene929	rpsD	CTL0890	CT_626	30S ribosomal protein S4	Translation, ribosomal structure and biogenesis
gene930	CTL0891	CTL0891	CT_627	T3SS effector	type III secretion system protein
gene934	CTL0895	CTL0895	CT_631	hypothetical protein	Function unknown
gene935	tRNA-Pro	CTL_t25	NA	tRNA-Pro	tRNA
gene97	CTL0090	CTL0090	CT_721	aminotransferase	Amino acid and oligopeptide transport and metabolism
