## Supplementary material for "A Refined Developmental Transcriptomic Landscape Reveals Four Coordinated Programs in *Chlamydia trachomatis*": Table S3

gene_id	gene_name	locus_tag	ctd	description	correct_cog_class
ctrR11_n	ctrR11_n	ctrR11_n	NA	ncRNA	Non-coding RNA
ctrR13_n	ctrR13_n	ctrR13_n	NA	ncRNA	Non-coding RNA
ctrR14_n	ctrR14_n	ctrR14_n	NA	ncRNA	Non-coding RNA
ctrR17_n	ctrR17_n	ctrR17_n	NA	ncRNA	Non-coding RNA
ctrR20_n	ctrR20_n	ctrR20_n	NA	ncRNA	Non-coding RNA
ctrR31_n	ctrR31_n	ctrR31_n	NA	ncRNA	Non-coding RNA
ctrR35_n	ctrR35_n	ctrR35_n	NA	ncRNA	Non-coding RNA
ctrR5	ctrR5	ctrR5	NA	ncRNA	Non-coding RNA
ctrR6	ctrR6	ctrR6	NA	ncRNA	Non-coding RNA
ctrR7	ctrR7	ctrR7	NA	ncRNA	Non-coding RNA
gene0	hemB	CTL0001	CT_633	delta-aminolevulinic acid dehydratase	Coenzyme transport and metabolism
gene1	nqrA	CTL0002	CT_634	Na(+)-translocating NADH-quinone reductase subunit A	Energy production and conversion
gene102	CTL0095	CTL0095	CT_726	cell division protein	Cell cycle control, cell division, chromosome partitioning
gene103	CTL0096	CTL0096	CT_727	metal transporting ATPase	Inorganic ion transport and metabolism
gene104	CTL0097	CTL0097	CT_728	hypothetical protein	Function unknown
gene106	ribD	CTL0099	CT_730	bifunctional diaminohydroxyphosphoribosylaminopyrimidine deaminase/5-amino-6-(5-phosphoribosylamino)uracil reductase	Coenzyme transport and metabolism
gene109	CTL0102	CTL0102	CT_733	hypothetical protein	Function unknown
gene11	topA	CTL0011	CT_643	DNA topoisomerase I	Replication, recombination and repair
gene115	ftsK	CTL0108	CT_739	DNA translocase FtsK	Replication, recombination and repair
gene120	dmpP	CTL0109	CT_740	Na(+)-translocating NADH-quinone reductase subunit F	Energy production and conversion
gene121	yajC	CTL0110	CT_741	preprotein translocase subunit YajC	Intracellular trafficking, secretion, and vesicular transport
gene122	CTL0111	CTL0111	CT_742	23S rRNA (uracil-5-)-methyltransferase RumA	Translation, ribosomal structure and biogenesis
gene124	CTL0113	CTL0113	CT_744	hypothetical protein	Function unknown
gene125	hemG	CTL0114	CT_745	protoporphyrinogen oxidase	Coenzyme transport and metabolism
gene126	hemN	CTL0115	CT_746	coproporphyrinogen-III oxidase	Coenzyme transport and metabolism
gene134	amn	CTL0120	CT_751	AMP nucleosidase	Nucleotide transport and metabolism
gene135	efp	CTL0121	CT_752	elongation factor P	Translation, ribosomal structure and biogenesis
gene136	CTL0122	CTL0122	CT_753	hypothetical protein	Function unknown
gene137	CTL0123	CTL0123	CT_754	metallophosphoesterase	Signal transduction mechanisms
gene138	groEL	CTL0124	CT_755	chaperonin GroEL	Posttranslational modification, protein turnover, chaperones
gene139	tRNA-Cys	CTL_t08	NA	tRNA-Cys	tRNA
gene140	murF	CTL0125	CT_756	UDP-N-acetylmuramoyl-tripeptide--D-alanyl-D-alanine ligase	Cell wall/membrane/envelope biogenesis
gene141	mraY	CTL0126	CT_757	phospho-N-acetylmuramoyl-pentapeptide-transferase	Cell wall/membrane/envelope biogenesis
gene142	murD	CTL0127	CT_758	UDP-N-acetylmuramoylalanine--D-glutamate ligase	Cell wall/membrane/envelope biogenesis
gene143	nlpD	CTL0128	CT_759	muramidase	Cell wall/membrane/envelope biogenesis
gene144	ftsW	CTL0129	CT_760	lipid II flippase FtsW	Cell cycle control, cell division, chromosome partitioning
gene145	murG	CTL0130	CT_761	UDP-N-acetylglucosamine--N-acetylmuramyl-(pentapeptide) pyrophosphoryl-undecaprenol N-acetylglucosamine transferase	Cell wall/membrane/envelope biogenesis
gene146	murC	CTL0131	CT_762	bifunctional UDP-N-acetylmuramate--L-alanine ligase/D-alanine--D-alanine ligase	Cell wall/membrane/envelope biogenesis
gene147	CTL0132	CTL0132	CT_763	KH domain-containing protein	Translation, ribosomal structure and biogenesis
gene148	CTL0133	CTL0133	CT_764	hypothetical protein	Function unknown
gene149	rbsV	CTL0134	CT_765	anti-sigma F factor antagonist	Signal transduction mechanisms
gene150	miaA	CTL0135	CT_766	tRNA dimethylallyltransferase	Translation, ribosomal structure and biogenesis
gene151	mqnC	CTL0136	CT_767	dehypoxanthine futalosine cyclase	Coenzyme transport and metabolism
gene154	fabF	CTL0139	CT_770	3-oxoacyl-ACP synthase	Lipid transport and metabolism
gene155	CTL0140	CTL0140	CT_771	hydrolase	General function prediction only
gene157	ldh	CTL0142	CT_773	leucine dehydrogenase	Amino acid and oligopeptide transport and metabolism
gene158	cysQ	CTL0143	CT_774	3'(2'),5'-bisphosphate nucleotidase	Inorganic ion transport and metabolism
gene161	bioF	CTL0146	CT_777	8-amino-7-oxononanoate synthase	Coenzyme transport and metabolism
gene162	priA	CTL0147	CT_778	primosomal protein N'	Replication, recombination and repair
gene163	CTL0148	CTL0148	CT_779	hypothetical protein	Function unknown
gene164	CTL0149	CTL0149	CT_780	thioredoxin family protein	Posttranslational modification, protein turnover, chaperones
gene165	lysS	CTL0150	CT_781	lysine--tRNA ligase	Translation, ribosomal structure and biogenesis
gene166	cysS	CTL0151	CT_782	cysteine--tRNA ligase	Translation, ribosomal structure and biogenesis
gene167	CTL0152	CTL0152	CT_783	Protein disulfide isomerase	Posttranslational modification, protein turnover, chaperones
gene174	CTL0158	CTL0158	CT_790	hypothetical protein	Function unknown
gene175	uvrC	CTL0159	CT_791	excinuclease ABC subunit C	Replication, recombination and repair
gene176	mutS	CTL0160	CT_792	DNA mismatch repair protein MutS	Replication, recombination and repair
gene182	pgsA	CTL0166	CT_797	CDP-diacylglycerol--glycerol-3-phosphate 3-phosphatidyltransferase	Lipid transport and metabolism
gene19	CTL0019	CTL0019	CT_651	Putative exported protein (chrome-extension://efaidnbmnnnibpcajpcglclefindmkaj/https://scholarworks.iupui.edu/bitstream/handle/1805/12509/Brothwell_iupui_0104D_10184.pdf;jsessionid=D8F6C024B9EE2425C1982A75E5CA3545?sequence=1)	General function prediction only
gene191	CTL0174	CTL0174	CT_805	putative NadC-like dicarboxylate symporters（https://www.nature.com/articles/s41467-020-20181-5）	General function prediction only
gene20	recD	CTL0020	CT_652	exodeoxyribonuclease V subunit alpha	Replication, recombination and repair
gene200	pmpD	CTL0183	CT_812	outer membrane protein PmpD	Cell wall/membrane/envelope biogenesis
gene204	glmM	CTL0187	CT_815	phosphoglucosamine mutase	Carbohydrate transport and metabolism
gene205	glmS	CTL0188	CT_816	glutamine--fructose-6-phosphate aminotransferase	Cell wall/membrane/envelope biogenesis
gene207	CTL0190	CTL0190	CT_818	tyrosine-specific transport protein	Amino acid and oligopeptide transport and metabolism
gene208	CTL0191	CTL0191	CT_819	Cellular Component Localizations (integral component of membrane/membrane)	General function prediction only
gene21	CTL0021	CTL0021	CT_652.1	hypothetical protein	Function unknown
gene210	sucC	CTL0193	CT_821	succinyl-CoA ligase subunit beta	Energy production and conversion
gene211	sucD	CTL0194	CT_822	succinyl-CoA ligase subunit alpha	Energy production and conversion
gene212	htrA	CTL0195	CT_823	serine protease	Posttranslational modification, protein turnover, chaperones
gene213	CTL0196	CTL0196	CT_824	Zn-dependent peptidase	Posttranslational modification, protein turnover, chaperones
gene214	rmuC	CTL0197	CT_825	DNA recombination protein	Replication, recombination and repair
gene215	pssA	CTL0198	CT_826	CDP-diacylglycerol--serine O-phosphatidyltransferase	Lipid transport and metabolism
gene216	nrdA	CTL0199	CT_827	ribonucleoside-diphosphate reductase subunit alpha	Nucleotide transport and metabolism
gene217	nrdB	CTL0200	CT_828	ribonucleoside-diphosphate reductase subunit beta	Nucleotide transport and metabolism
gene22	CTL0022	CTL0022	CT_653	ABC transporter ATP-binding protein	General function prediction only
gene23	CTL0023	CTL0023	CT_654	hypothetical protein	Function unknown
gene230	CTL0211	CTL0211	CT_839	LptF/LptG family permease	Cell wall/membrane/envelope biogenesis
gene231	tilS	CTL0212	CT_840	tRNA(Ile)-lysidine synthase	Translation, ribosomal structure and biogenesis
gene232	ftsH	CTL0213	CT_841	ATP-dependent zinc metalloprotease FtsH	Posttranslational modification, protein turnover, chaperones
gene24	kdsA	CTL0024	CT_655	2-dehydro-3-deoxyphosphooctonate aldolase	Cell wall/membrane/envelope biogenesis
gene242	CTL0223	CTL0223	CT_850	Inclusion membrane protein	Inclusion membrane protein
gene248	CTL0231	CTL0231	CT_856	sulfate transporter	Inorganic ion transport and metabolism
gene250	cpa	CTL0233	CT_858	Chlamydia protease activity factor	Posttranslational modification, protein turnover, chaperones
gene251	ispH	CTL0234	CT_859	4-hydroxy-3-methylbut-2-enyl diphosphate reductase	Lipid transport and metabolism
gene252	copD2	CTL0235	CT_860	type III secretion system translocator CopD2	type III secretion system protein
gene253	copB2	CTL0236	CT_861	type III secretion system translocator CopB2	type III secretion system protein
gene254	lcrH	CTL0237	CT_862	type III secretion chaperone	type III secretion system protein
gene255	CTL0238	CTL0238	CT_863	type III secretion low calcium response chaperone	type III secretion system protein
gene259	CTL0244	CTL0244	CT_865	hypothetical protein	Function unknown
gene264	pmpF	CTL0249	CT_870	outer membrane protein PmpF	Cell wall/membrane/envelope biogenesis
gene265	pmpG	CTL0250	CT_871	outer membrane protein PmpG	Cell wall/membrane/envelope biogenesis
gene266	pmpH	CTL0251	CT_872	outer membrane protein PmpH	Cell wall/membrane/envelope biogenesis
gene270	CTL0256	CTL0256	CT_001	hypothetical protein	Function unknown
gene271	gatC	CTL0257	CT_002	aspartyl/glutamyl-tRNA amidotransferase subunit C	Translation, ribosomal structure and biogenesis
gene272	gatA	CTL0258	CT_003	aspartyl/glutamyl-tRNA amidotransferase subunit A	Translation, ribosomal structure and biogenesis
gene273	gatB	CTL0259	CT_004	aspartyl/glutamyl-tRNA amidotransferase subunit B	Translation, ribosomal structure and biogenesis
gene277	rnhC	CTL0263	CT_008	ribonuclease HIII	Replication, recombination and repair
gene278	CTL0264	CTL0264	CT_009	DNA-binding protein	Cell cycle control, cell division, chromosome partitioning
gene282	cydA	CTL0268	CT_013	cytochrome d ubiquinol oxidase subunit I	Energy production and conversion
gene283	cydB	CTL0269	CT_014	cytochrome d ubiquinol oxidase subunit II	Energy production and conversion
gene284	CTL0270	CTL0270	CT_015	ribonuclease	Translation, ribosomal structure and biogenesis
gene285	hagF	CTL0271	CT_016	Heat-activated gene F	Transcription
gene302	recD	CTL0288	CT_033	exodeoxyribonuclease V subunit alpha	Replication, recombination and repair
gene308	CTL0293	CTL0293	CT_038	Cellular Component Localizations(integral component of membrane/membrane)	Cell wall/membrane/envelope biogenesis
gene309	dcd	CTL0294	CT_039	deoxycytidine triphosphate deaminase	Nucleotide transport and metabolism
gene311	ruvB	CTL0296	CT_040	Holliday junction DNA helicase RuvB	Replication, recombination and repair
gene312	CTL0297	CTL0297	CT_041	hypothetical protein	Function unknown
gene313	CTL0298	CTL0298	CT_042	glycosyl hydrolase	Carbohydrate transport and metabolism
gene314	CTL0299	CTL0299	CT_043	type III secretion system chaperone	type III secretion system protein
gene315	ssb	CTL0300	CT_044	single-stranded DNA-binding protein	Replication, recombination and repair
gene316	CTL0301	CTL0301	CT_045	cytosol aminopeptidase	Amino acid and oligopeptide transport and metabolism
gene318	CTL0303	CTL0303	CT_047	hypothetical protein	Function unknown
gene32	hemA	CTL0031	CT_662	glutamyl-tRNA reductase	Coenzyme transport and metabolism
gene322	CTL0307	CTL0307	CT_051	Putative secreted, Pmp-like protein	Cell wall/membrane/envelope biogenesis
gene323	hemN	CTL0308	CT_052	coproporphyrinogen-III oxidase	Coenzyme transport and metabolism
gene324	CTL0309	CTL0309	CT_053	hypothetical protein	Function unknown
gene325	sucA	CTL0310	CT_054	2-oxoglutarate dehydrogenase subunit E1	Energy production and conversion
gene326	sucB	CTL0311	CT_055	2-oxoglutarate dehydrogenase complex subunit dihydrolipoyllysine-residue succinyltransferase	Energy production and conversion
gene327	CTL0312	CTL0312	CT_056	peptidoglycan editing factor PgeF	Cell wall/membrane/envelope biogenesis
gene33	sycE	CTL0032	CT_663	type III secretion system chaperone	type III secretion system protein
gene332	flhA	CTL0316	CT_060	type III secretion system protein	type III secretion system protein
gene333	fliA	CTL0317	CT_061	RNA polymerase sigma factor sigma-28	Transcription
gene334	tyrS	CTL0318	CT_062	tyrosine--tRNA ligase	Translation, ribosomal structure and biogenesis
gene335	gnd	CTL0319	CT_063	6-phosphogluconate dehydrogenase	Carbohydrate transport and metabolism
gene34	CTL0033	CTL0033	CT_664	Signal transduction mechanisms	Signal transduction mechanisms
gene344	CTL0328	CTL0328	CT_072	protease	Posttranslational modification, protein turnover, chaperones
gene35	CTL0034	CTL0034	CT_665	hypothetical protein	Function unknown
gene351	mreD	CTL0335	CT_079	rod shape-determining protein MreD	Cell wall/membrane/envelope biogenesis
gene359	scc1	CTL0343	CT_088	type III secretion chaperone	type III secretion system protein
gene36	CTL0035	CTL0035	CT_666	type III secretion system-related protein(https://journals.asm.org/doi/10.1128/JB.01479-0909?url_ver=Z39.88-2003&rfr_id=ori:rid:crossref.org&rfr_dat=cr_pub%20%201pubmed)	type III secretion system protein
gene360	copN	CTL0344	CT_089	low calcium response protein E	type III secretion system protein
gene361	lcrD	CTL0345	CT_090	low calcium response protein D	Intracellular trafficking, secretion, and vesicular transport
gene362	sctU	CTL0346	CT_091	type III secretion system protein	type III secretion system protein
gene37	CTL0036	CTL0036	CT_667	hypothetical protein	Function unknown
gene370	trxB	CTL0354	CT_099	thioredoxin reductase	Posttranslational modification, protein turnover, chaperones
gene371	acpS	CTL0355	CT_100	holo-[acyl-carrier-protein] synthase	Lipid transport and metabolism
gene373	CTL0357	CTL0357	CT_102	FliO/MopB family protein	General function prediction only
gene374	CTL0358	CTL0358	CT_103	HAD family hydrolase	General function prediction only
gene379	CTL0363	CTL0363	CT_108	Nif3-like dinuclear metal center hexameric protein	Coenzyme transport and metabolism
gene38	CTL0037	CTL0037	CT_668	hypothetical protein	Function unknown
gene383	pepF	CTL0367	CT_112	oligoendopeptidase F	Amino acid and oligopeptide transport and metabolism
gene384	clpB	CTL0368	CT_113	chaperone protein ClpB	Posttranslational modification, protein turnover, chaperones
gene385	CTL0369	CTL0369	CT_114	hypothetical protein	Function unknown
gene39	sctN	CTL0038	CT_669	ATP synthase	type III secretion system protein
gene390	incA	CTL0374	CT_119	inclusion membrane protein A	Inclusion membrane protein
gene40	CTL0039	CTL0039	CT_670	hypothetical protein	Function unknown
gene402	CTL0386	CTL0386	CT_131	hypothetical protein	Function unknown
gene403	CTL0387	CTL0387	CT_132	hypothetical protein	Function unknown
gene41	CTL0040	CTL0040	CT_671	type III secretion system-related protein(https://journals.asm.org/doi/10.1128/JB.01479-0909?url_ver=Z39.88-2003&rfr_id=ori:rid:crossref.org&rfr_dat=cr_pub%20%203pubmed)	type III secretion system protein
gene418	pkn1	CTL0400	CT_145	serine/threonine-protein kinase	Posttranslational modification, protein turnover, chaperones
gene419	ligA	CTL0401	CT_146	NAD-dependent DNA ligase LigA	Replication, recombination and repair
gene42	sctQ	CTL0041	CT_672	type III secretion system protein	type III secretion system protein
gene43	pkn5	CTL0042	CT_673	serine/threonine-protein kinase	Signal transduction mechanisms
gene432	CTL0417b	CTL0417b	NA	hypothetical protein	Function unknown
gene433	CTL0417	CTL0417	CT_161	hypothetical protein	Function unknown
gene434	CTL0418	CTL0418	CT_162	hypothetical protein	Function unknown
gene435	CTL0419	CTL0419	CT_163	hypothetical protein	Function unknown
gene439	CTL0422a	CTL0422a	NA	hypothetical protein	Function unknown
gene44	CTL0043	CTL0043	CT_674	type III secretion system protein	type III secretion system protein
gene441	trpA	CTL0424	CT_171	tryptophan synthase subunit alpha	Amino acid and oligopeptide transport and metabolism
gene443	CTL0426	CTL0426	CT_172.1	hypothetical protein	Function unknown
gene445	oppA2	CTL0427	CT_175	oligopeptide ABC transporter substrate-binding protein	Amino acid and oligopeptide transport and metabolism
gene446	dsbB	CTL0428	CT_176	disulfide oxidoreductase	Posttranslational modification, protein turnover, chaperones
gene454	kdsB	CTL0434	CT_182	3-deoxy-manno-octulosonate cytidylyltransferase	Cell wall/membrane/envelope biogenesis
gene455	pyrG	CTL0435	CT_183	CTP synthetase	Nucleotide transport and metabolism
gene456	CTL0436	CTL0436	CT_184	Holliday junction resolvase	Replication, recombination and repair
gene457	zwf	CTL0437	CT_185	glucose-6-phosphate 1-dehydrogenase	Carbohydrate transport and metabolism
gene46	CTL0044	CTL0044	CT_675	protein-arginine kinase	Posttranslational modification, protein turnover, chaperones
gene470	oppA3	CTL0450	CT_198	oligopeptide ABC transporter substrate-binding protein	Amino acid and oligopeptide transport and metabolism
gene475	CTL0455	CTL0455	CT_203	hypothetical protein	Function unknown
gene476	CTL0456	CTL0456	CT_204	sodium:sulfate symporter	Carbohydrate transport and metabolism
gene477	pfkA	CTL0457	CT_205	pyrophosphate--fructose 6-phosphate 1-phosphotransferase	Carbohydrate transport and metabolism
gene478	CTL0458	CTL0458	CT_206	alpha/beta hydrolase	General function prediction only
gene479	pfkA_2	CTL0459	CT_207	pyrophosphate--fructose 6-phosphate 1-phosphotransferase	Carbohydrate transport and metabolism
gene482	gseA	CTL0460	CT_208	3-deoxy-D-manno-octulosonic acid transferase	Cell wall/membrane/envelope biogenesis
gene497	tRNA-Val	CTL_t37	NA	tRNA-Val	tRNA
gene498	CTL0474	CTL0474	CT_221.1	hypothetical protein	Function unknown
gene499	CTL0475	CTL0475	CT_222	Inclusion membrane protein	Inclusion membrane protein
gene500	CTL0476	CTL0476	CT_223	Inclusion membrane protein	Inclusion membrane protein
gene513	acpP	CTL0488	CT_236	acyl carrier protein	Lipid transport and metabolism
gene518	CTL0493	CTL0493	CT_241	outer membrane protein	Cell wall/membrane/envelope biogenesis
gene519	ompH	CTL0494	CT_242	outer membrane protein	Cell wall/membrane/envelope biogenesis
gene520	lpxD	CTL0495	CT_243	UDP-3-O-acylglucosamine N-acyltransferase	Cell wall/membrane/envelope biogenesis
gene521	CTL0496	CTL0496	CT_244	hypothetical protein	Function unknown
gene525	glgP	CTL0500	CT_248	glycogen phosphorylase	Carbohydrate transport and metabolism
gene528	oxaA	CTL0503	CT_251	membrane protein insertase	Cell wall/membrane/envelope biogenesis
gene529	lgt	CTL0504	CT_252	prolipoprotein diacylglyceryl transferase	Cell wall/membrane/envelope biogenesis
gene530	CTL0505	CTL0505	CT_253	hypothetical protein	Function unknown
gene531	CTL0506	CTL0506	CT_254	CPBP family intramembrane metalloprotease	Posttranslational modification, protein turnover, chaperones
gene532	CTL0507	CTL0507	CT_255	nucleotide pyrophosphohydrolase	Nucleotide transport and metabolism
gene533	CTL0508	CTL0508	CT_256	HlyC/CorC family transporter	Amino acid and oligopeptide transport and metabolism
gene534	CTL0509	CTL0509	CT_257	HlyC/CorC family transporter	Amino acid and oligopeptide transport and metabolism
gene535	CTL0510	CTL0510	CT_258	cysteine desulfurase	Amino acid and oligopeptide transport and metabolism
gene536	CTL0511	CTL0511	CT_259	protein phosphatase	Signal transduction mechanisms
gene537	CTL0512	CTL0512	CT_260	hypothetical protein	Function unknown
gene538	dnaQ	CTL0513	CT_261	DNA polymerase III subunit epsilon	Replication, recombination and repair
gene539	CTL0514	CTL0514	CT_262	menaquinone biosynthesis protein	Coenzyme transport and metabolism
gene543	CTL0518	CTL0518	CT_266	hypothetical protein	Function unknown
gene544	ihfA	CTL0519	CT_267	DNA-binding protein HU	Replication, recombination and repair
gene545	amiA	CTL0520	CT_268	N-acetylmuramoyl alanine amidase	Cell wall/membrane/envelope biogenesis
gene546	murE	CTL0521	CT_269	UDP-N-acetylmuramoyl-L-alanyl-D-glutamate--2,6-diaminopimelate ligase	Cell wall/membrane/envelope biogenesis
gene547	pbp	CTL0522	CT_270	penicillin-binding protein	Cell wall/membrane/envelope biogenesis
gene548	CTL0523	CTL0523	CT_271	hypothetical protein	Function unknown
gene549	CTL0524	CTL0524	CT_272	ribosomal RNA small subunit methyltransferase H	Translation, ribosomal structure and biogenesis
gene55	ompA	CTL0050	CT_681	major outer membrane porin	Cell wall/membrane/envelope biogenesis
gene550	CTL0525	CTL0525	CT_273	hypothetical protein	Function unknown
gene551	CTL0526	CTL0526	CT_274	hypothetical protein	Function unknown
gene552	dnaA	CTL0527	CT_275	chromosomal replication initiation protein DnaA	Replication, recombination and repair
gene553	CTL0528	CTL0528	CT_276	polymer-forming cytoskeletal protein	Cell cycle control, cell division, chromosome partitioning
gene554	CTL0529	CTL0529	CT_277	hypothetical protein	Function unknown
gene555	nqrB	CTL0530	CT_278	Na(+)-translocating NADH-quinone reductase subunit B	Energy production and conversion
gene556	nqrC	CTL0531	CT_279	Na(+)-translocating NADH-quinone reductase subunit C	Energy production and conversion
gene557	nqrD	CTL0532	CT_280	Na(+)-translocating NADH-quinone reductase subunit D	Energy production and conversion
gene558	nqrE	CTL0533	CT_281	Na(+)-translocating NADH-quinone reductase subunit E	Energy production and conversion
gene559	gcsH	CTL0534	CT_282	glycine cleavage system protein H	Amino acid and oligopeptide transport and metabolism
gene56	pbpB	CTL0051	CT_682	penicillin-binding protein	Cell wall/membrane/envelope biogenesis
gene563	clpC	CTL0538	CT_286	ATP-dependent Clp protease ATP-binding subunit	Posttranslational modification, protein turnover, chaperones
gene566	CTL0541	CTL0541	CT_289	hypothetical protein	Function unknown
gene57	CTL0052	CTL0052	CT_683	tetratricopeptide repeat protein	General function prediction only
gene572	mrsA	CTL0547	CT_295	phosphoglucomutase	Carbohydrate transport and metabolism
gene574	rnc	CTL0549	CT_297	ribonuclease III	Transcription
gene575	radA	CTL0550	CT_298	DNA repair protein RadA	Posttranslational modification, protein turnover, chaperones
gene576	hemC	CTL0551	CT_299 (PSEUDO)	porphobilinogen deaminase	Coenzyme transport and metabolism
gene578	pknD	CTL0553	CT_301	serine/threonine-protein kinase	Posttranslational modification, protein turnover, chaperones
gene58	CTL0053	CTL0053	CT_684	cysteine desulfurase activator complex subunit SufB	Posttranslational modification, protein turnover, chaperones
gene588	CTL0563	CTL0563	CT_311	hypothetical protein	Function unknown
gene59	CTL0054	CTL0054	CT_685	ABC transporter ATP-binding protein	Posttranslational modification, protein turnover, chaperones
gene60	CTL0055	CTL0055	CT_686	FeS assembly protein SufD	Posttranslational modification, protein turnover, chaperones
gene609	tpiA	CTL0582	CT_328	triosephosphate isomerase	Carbohydrate transport and metabolism
gene61	sufS	CTL0056	CT_687	cysteine desulfurase	Amino acid and oligopeptide transport and metabolism
gene610	xseA	CTL0583	CT_329	exodeoxyribonuclease VII large subunit	Replication, recombination and repair
gene615	uvrA	CTL0587	CT_333	excinuclease ABC subunit A	Replication, recombination and repair
gene617	CTL0589	CTL0589	CT_335	nucleoid-associated protein	General function prediction only
gene618	ptsI	CTL0590	CT_336	phosphoenolpyruvate-protein phosphotransferase	Carbohydrate transport and metabolism
gene619	ptsH	CTL0591	CT_337	phosphocarrier protein HPr	Signal transduction mechanisms
gene62	parB	CTL0057	CT_688	chromosome partitioning protein ParB	Cell cycle control, cell division, chromosome partitioning
gene621	CTL0592a	CTL0592a	NA	hypothetical protein	Function unknown
gene627	lon	CTL0598	CT_344	Lon protease	Posttranslational modification, protein turnover, chaperones
gene63	dppF	CTL0058	CT_689	ABC transporter ATP-binding protein	Amino acid and oligopeptide transport and metabolism
gene633	CTL0604	CTL0604	CT_350	HEAT repeat domain-containing protein	General function prediction only
gene634	CTL0605	CTL0605	CT_351	hypothetical protein	Function unknown
gene637	CTL0608	CTL0608	CT_354	ribosomal RNA small subunit methyltransferase A	Translation, ribosomal structure and biogenesis
gene64	dppD	CTL0059	CT_690	oligopeptide ABC transporter ATP-binding protein	Amino acid and oligopeptide transport and metabolism
gene644	CTL0614	CTL0614	CT_360	hypothetical protein	Function unknown
gene645	dapA	CTL0615	CT_361	4-hydroxy-tetrahydrodipicolinate synthase	Amino acid and oligopeptide transport and metabolism
gene646	lysC	CTL0616	CT_362	aspartokinase	Amino acid and oligopeptide transport and metabolism
gene647	asd	CTL0617	CT_363	aspartate-semialdehyde dehydrogenase	Amino acid and oligopeptide transport and metabolism
gene648	dapB	CTL0618	CT_364	4-hydroxy-tetrahydrodipicolinate reductase	Amino acid and oligopeptide transport and metabolism
gene653	aroB	CTL0623	CT_369	3-dehydroquinate synthase	Amino acid and oligopeptide transport and metabolism
gene654	aroDE	CTL0624	CT_370	bifunctional 3-dehydroquinate dehydratase/shikimate dehydrogenase	Amino acid and oligopeptide transport and metabolism
gene655	CTL0625	CTL0625	CT_371	hypothetical protein	Function unknown
gene656	CTL0626	CTL0626	CT_372	porin AaxA	Cell wall/membrane/envelope biogenesis
gene662	pgi	CTL0633	CT_378	glucose-6-phosphate isomerase	Carbohydrate transport and metabolism
gene67	pgk	CTL0062	CT_693	phosphoglycerate kinase	Carbohydrate transport and metabolism
gene670	CTL0641	CTL0641	CT_385	Histidine triad motif hydrolase	Nucleotide transport and metabolism
gene671	CTL0642	CTL0642	CT_386	hypothetical protein	Function unknown
gene672	CTL0643	CTL0643	CT_387	LOG family protein	Nucleotide transport and metabolism
gene673	CTL0644	CTL0644	CT_388	hypothetical protein	Function unknown
gene674	CTL0645	CTL0645	CT_389	DUF1207 domain-containing protein	Cell wall/membrane/envelope biogenesis
gene675	dapL	CTL0646	CT_390	L,L-diaminopimelate aminotransferase	Amino acid and oligopeptide transport and metabolism
gene676	CTL0647	CTL0647	CT_391	ABC transporter substrate-binding protein	General function prediction only
gene684	CTL655a	CTL655a	NA	ncRNA	Non-coding RNA
gene685	CTL0656	CTL0656	CT_399	carbohydrate isomerase	Carbohydrate transport and metabolism
gene693	dksA	CTL0664	CT_407	RNA polymerase-binding transcription factor	Transcription
gene698	pmpA	CTL0669	CT_412	outer membrane protein PmpA	Cell wall/membrane/envelope biogenesis
gene699	pmpB	CTL0670	CT_413	outer membrane protein PmpB	Cell wall/membrane/envelope biogenesis
gene70	CTL0065	CTL0065	CT_696	type III secretion effectors(https://pubmed.ncbi.nlm.nih.gov/26787828/)	type III secretion system protein
gene700	pmpC	CTL0671	CT_414	outer membrane protein PmpC	Cell wall/membrane/envelope biogenesis
gene713	CTL0682	CTL0682	CT_423	HlyC/CorC family transporter	Inorganic ion transport and metabolism
gene714	rsbV	CTL0683	CT_424	anti-sigma F factor antagonist	Signal transduction mechanisms
gene715	CTL0684	CTL0684	CT_425	hypothetical protein	Function unknown
gene716	CTL0685	CTL0685	CT_426	menaquinone biosynthesis protein	Coenzyme transport and metabolism
gene717	CTL0686	CTL0686	CT_427	ubiquinone/menaquinone biosynthesis protein	Coenzyme transport and metabolism
gene718	ubiE	CTL0687	CT_428	demethylmenaquinone methyltransferase	Coenzyme transport and metabolism
gene720	dapF	CTL0689	CT_430	diaminopimelate epimerase	Amino acid and oligopeptide transport and metabolism
gene721	clpP	CTL0690	CT_431	ATP-dependent Clp protease proteolytic subunit	Posttranslational modification, protein turnover, chaperones
gene722	glyA	CTL0691	CT_432	serine hydroxymethyltransferase	Amino acid and oligopeptide transport and metabolism
gene738	recJ	CTL0707	CT_447	single-stranded-DNA-specific exonuclease	Replication, recombination and repair
gene74	CTL0069	CTL0069	CT_700	hypothetical protein	Function unknown
gene744	cmk	CTL0712	CT_452	cytidylate kinase	Nucleotide transport and metabolism
gene746	argS	CTL0714	CT_454	arginine--tRNA ligase	Translation, ribosomal structure and biogenesis
gene747	murA	CTL0715	CT_455	UDP-N-acetylglucosamine 1-carboxyvinyltransferase	Cell wall/membrane/envelope biogenesis
gene749	CTL0717	CTL0717	CT_457	Transcriptional regulator	Transcription
gene75	secA	CTL0070	CT_701	preprotein translocase subunit SecA	Intracellular trafficking, secretion, and vesicular transport
gene750	CTL0718	CTL0718	CT_458	acetyltransferase	Translation, ribosomal structure and biogenesis
gene751	prfB	CTL0719	CT_459	peptide chain release factor 2	Translation, ribosomal structure and biogenesis
gene752	CTL0720	CTL0720	CT_460	SWIB domain-containing protein	General function prediction only
gene753	CTL0721	CTL0721	CT_461	metallo-phosphoesterase	Posttranslational modification, protein turnover, chaperones
gene755	truA	CTL0723	CT_463	tRNA pseudouridine synthase A	Translation, ribosomal structure and biogenesis
gene756	CTL0724	CTL0724	CT_464	HAD superfamily hydrolase	Carbohydrate transport and metabolism
gene757	CTL0725	CTL0725	CT_465	hypothetical protein	Function unknown
gene76	CTL0071	CTL0071	CT_702	hypothetical protein	Function unknown
gene760	atoS	CTL0727	CT_467	two component system sensor histidine kinase	Transcription
gene761	atoC	CTL0728	CT_468	two component system response regulator	Transcription
gene764	recO	CTL0730	CT_470	DNA repair protein RecO	Replication, recombination and repair
gene765	CTL0731	CTL0731	CT_471	hypothetical protein	Function unknown
gene769	CTL0735	CTL0735	CT_474	Cellular Component Localizations(integral component of membrane/membrane)	Cell wall/membrane/envelope biogenesis
gene771	CTL0737	CTL0737	CT_476	hypothetical protein	Function unknown
gene777	CTL0742	CTL0742	CT_481	polysaccharide deacetylase family protein	Function unknown
gene778	CTL0743	CTL0743	CT_482	hypothetical protein	Function unknown
gene78	pcnB	CTL0073	CT_704	poly A polymerase	Translation, ribosomal structure and biogenesis
gene780	CTL0745	CTL0745	CT_484	Membrane protein	General function prediction only
gene781	hemH	CTL0746	CT_485	ferrochelatase	Coenzyme transport and metabolism
gene782	fliY	CTL0747	CT_486	ABC transporter substrate-binding protein	Amino acid and oligopeptide transport and metabolism
gene783	CTL0748	CTL0748	CT_487	methyltransferase	Translation, ribosomal structure and biogenesis
gene784	CTL0749	CTL0749	CT_488	phosphohydrolase	General function prediction only
gene789	polA	CTL0754	CT_493	DNA polymerase I	Replication, recombination and repair
gene793	tRNA-Ser	CTL_t30	NA	tRNA-Ser	tRNA
gene798	ndk	CTL0762	CT_500	nucleoside diphosphate kinase	Nucleotide transport and metabolism
gene799	ruvA	CTL0763	CT_501	Holliday junction DNA helicase RuvA	Replication, recombination and repair
gene800	ruvC	CTL0764	CT_502	crossover junction endodeoxyribonuclease RuvC	Replication, recombination and repair
gene801	CTL0765	CTL0765	CT_503	hypothetical protein	Function unknown
gene83	CTL0077	CTL0077	CT_708	Helicase	Replication, recombination and repair
gene831	fabZ	CTL0794	CT_532	3-hydroxyacyl-ACP dehydratase	Lipid transport and metabolism
gene832	lpxC	CTL0795	CT_533	UDP-3-O-[3-hydroxymyristoyl] N-acetylglucosamine deacetylase	Cell wall/membrane/envelope biogenesis
gene833	lnt	CTL0796	CT_534	apolipoprotein N-acyltransferase	Cell wall/membrane/envelope biogenesis
gene834	CTL0797	CTL0797	CT_535	acyl-CoA thioesterase	Lipid transport and metabolism
gene84	mreB	CTL0078	CT_709	rod shape-determining protein MreB	Cell cycle control, cell division, chromosome partitioning
gene841	mip	CTL0803	CT_541	peptidyl-prolyl cis-trans isomerase	Posttranslational modification, protein turnover, chaperones
gene844	uhpC	CTL0806	CT_544	hexose phosphate transport protein	Carbohydrate transport and metabolism
gene845	dnaE	CTL0807	CT_545	DNA polymerase III subunit alpha	Replication, recombination and repair
gene847	CTL0809	CTL0809	CT_547	tetratricopeptide repeat protein	Posttranslational modification, protein turnover, chaperones
gene848	CTL0810	CTL0810	CT_548	Biological Process(Gram-Negative-Bacterium-Type Cell Outer Membrane Assembly), Cellular Component Localizations(outer membrane)	Cell wall/membrane/envelope biogenesis
gene849	rsbW	CTL0811	CT_549	serine/threonine protein kinase RsbW	Signal transduction mechanisms
gene85	pckA	CTL0079	CT_710	phosphoenolpyruvate carboxykinase	Energy production and conversion
gene850	CTL0812	CTL0812	CT_550	hypothetical protein	Function unknown
gene851	dacC	CTL0813	CT_551	D-alanyl-D-alanine carboxypeptidase	Cell wall/membrane/envelope biogenesis
gene856	CTL0819	CTL0819	CT_556	hypothetical protein	Function unknown
gene857	lpdA	CTL0820	CT_557	2-oxoglutarate dehydrogenase complex dihydrolipoyl dehydrogenase	Energy production and conversion
gene858	lipA	CTL0821	CT_558	lipoyl synthase	Coenzyme transport and metabolism
gene859	sctJ	CTL0822	CT_559	type III secretion system protein	type III secretion system protein
gene860	CTL0823	CTL0823	CT_560	hypothetical protein	Function unknown
gene861	sctL	CTL0824	CT_561	type III secretion system protein	type III secretion system protein
gene862	sctR	CTL0825	CT_562	type III secretion system protein	type III secretion system protein
gene863	sctS	CTL0826	CT_563	type III secretion system protein	type III secretion system protein
gene864	sctT	CTL0827	CT_564	type III secretion system protein	type III secretion system protein
gene88	ompB	CTL0082	CT_713	outer membrane protein B	Cell wall/membrane/envelope biogenesis
gene882	minD	CTL0845	CT_582	ParA family chromosome partitioning ATPase	Cell cycle control, cell division, chromosome partitioning
gene883	gp6D	CTL0846	CT_583	virulence protein GP6-D	Intracellular trafficking, secretion, and vesicular transport
gene884	CTL0847	CTL0847	CT_584	type III secretion structural protein(https://www.ncbi.nlm.nih.gov/pmc/articles/PMC4752267/)	type III secretion system protein
gene885	trpS	CTL0848	CT_585	tryptophan--tRNA ligase	Translation, ribosomal structure and biogenesis
gene886	uvrB	CTL0849	CT_586	excinuclease ABC subunit B	Replication, recombination and repair
gene887	eno	CTL0850	CT_587	enolase	Carbohydrate transport and metabolism
gene888	rbsU	CTL0851	CT_588	serine phosphatase RsbU	Signal transduction mechanisms
gene889	CTL0852	CTL0852	CT_589	PP2C-like phosphatase	Signal transduction mechanisms
gene890	CTL0853	CTL0853	CT_590	hypothetical protein	Function unknown
gene891	sdhB	CTL0854	CT_591	succinate dehydrogenase iron-sulfur subunit	Energy production and conversion
gene892	sdhA	CTL0855	CT_592	succinate dehydrogenase flavoprotein subunit	Energy production and conversion
gene894	CTL0858	CTL0858	CT_594	hydrolase	General function prediction only
gene895	dsdD	CTL0859	CT_595	thiol:disulfide interchange protein	Posttranslational modification, protein turnover, chaperones
gene896	exbB	CTL0860	CT_596	biopolymer transport protein	Cell wall/membrane/envelope biogenesis
gene897	CTL0861	CTL0861	CT_597	biopolymer transport protein	Cell wall/membrane/envelope biogenesis
gene898	CTL0861A	CTL0861A	CT_598	Cellular Component Localizations(integral component of membrane/membrane)	Cell wall/membrane/envelope biogenesis
gene899	tolB	CTL0862	CT_599	translocation protein TolB	Cell wall/membrane/envelope biogenesis
gene90	gpsA	CTL0083	CT_714	glycerol-3-phosphate dehydrogenase	Energy production and conversion
gene900	pal	CTL0863	CT_600	peptidoglycan-associated lipoprotein	Cell wall/membrane/envelope biogenesis
gene901	CTL0864	CTL0864	CT_601	LysM peptidoglycan-binding domain-containing protein	Cell wall/membrane/envelope biogenesis
gene905	groEL2	CTL0867	CT_604	molecular chaperone GroEL	Posttranslational modification, protein turnover, chaperones
gene906	CTL0868	CTL0868	CT_605	hypothetical protein	Function unknown
gene907	CTL0869	CTL0869	CT_606	non-canonical purine NTP pyrophosphatase	Nucleotide transport and metabolism
gene908	CTL0870	CTL0870	CT_606.1	hypothetical protein	Function unknown
gene91	CTL0084	CTL0084	CT_715	UDP-N-acetylglucosamine pyrophosphorylase	Carbohydrate transport and metabolism
gene910	uvrD	CTL0872	CT_608	ATP-dependent DNA helicase	Replication, recombination and repair
gene911	rpoN	CTL0873	CT_609	RNA polymerase sigma-54 factor	Transcription
gene912	CTL0874	CTL0874	CT_610	virulence protein CADD	Coenzyme transport and metabolism
gene913	CTL0875	CTL0875	CT_611	gamma-glutamyl ligase	Coenzyme transport and metabolism
gene918	CTL0880	CTL0880	CT_616	hypothetical protein	Function unknown
gene92	CTL0085	CTL0085	CT_716	hypothetical protein	Function unknown
gene925	CTL0887	CTL0887	CT_623	outer membrane Proteins (https://journals.asm.org/doi/10.1128/JB.01628-09)	Cell wall/membrane/envelope biogenesis
gene926	CTL0887a	CTL0887a	NA	hypothetical protein	Function unknown
gene93	fliI	CTL0086	CT_717	type III secretion system ATP synthase	type III secretion system protein
gene931	ispA	CTL0892	CT_628	farnesyl diphosphate synthase	Coenzyme transport and metabolism
gene932	CTL0893	CTL0893	CT_629	glucosamine-1-phosphate acetyltransferase	Cell wall/membrane/envelope biogenesis
gene933	CTL0894	CTL0894	CT_630	transcriptional regulator	Transcription
gene936	CTL0897	CTL0897	CT_632	hypothetical protein	Function unknown
gene95	fliF	CTL0088	CT_719	type III secretion system protein	type III secretion system protein
gene96	CTL0089	CTL0089	CT_720	hypothetical protein	Function unknown
gene98	pgmA	CTL0091	CT_722	2,3-bisphosphoglycerate-dependent phosphoglycerate mutase	Carbohydrate transport and metabolism
ihtA	ihtA	ihtA	NA	no	Non-coding RNA
CAP09057	Pgp5-1	Pgp5-1	NA	plasmid-encoded genes	plasmid-encoded genes
CAP09060	Pgp2	Pgp2	NA	plasmid-encoded genes	plasmid-encoded genes
CAP09061	Pgp1	Pgp1	NA	plasmid-encoded genes	plasmid-encoded genes
CAP09062	Pgp8	Pgp8	NA	plasmid-encoded genes	plasmid-encoded genes
CAP09065	Pgp5-2	Pgp5-2	NA	plasmid-encoded genes	plasmid-encoded genes
SRP_RNA	SRP_RNA	SRP_RNA	NA	SRP_RNA	Non-coding RNA
