## Supplementary material for "A Refined Developmental Transcriptomic Landscape Reveals Four Coordinated Programs in *Chlamydia trachomatis*": Table S4

gene_id	gene_name	locus_tag	ctd	description	correct_cog_class
ctrR15_n	ctrR15_n	ctrR15_n	NA	ncRNA	Non-coding RNA
ctrR18_n	ctrR18_n	ctrR18_n	NA	ncRNA	Non-coding RNA
ctrR2	ctrR2	ctrR2	NA	ncRNA	Non-coding RNA
ctrR3	ctrR3	ctrR3	NA	ncRNA	Non-coding RNA
gene123	hctA	CTL0112	CT_743	histone H1-like protein	Transcription
gene183	glgA	CTL0167	CT_798	glycogen synthase	Carbohydrate transport and metabolism
gene2	CTL0003	CTL0003	CT_635	Putative T3SS chaperone	type III secretion system protein
gene201	CTL0184	CTL0184	CT_813	inclusion membrane protein	Inclusion membrane protein
gene202	CTL0185	CTL0185	CT_814	YtxH domain-containing protein	General function prediction only
gene203	CTL0186	CTL0186	CT_814.1	Putative membrane protein(https://journals.asm.org/doi/10.1128/mBio.01725-20)	Function unknown
gene228	CTL0209	CTL0209	CT_837	hypothetical protein	Function unknown
gene238	CTL0219	CTL0219	CT_847	Putative T3SS effector	type III secretion system protein
gene239	CTL0220	CTL0220	CT_848	T3SS secreted protein	type III secretion system protein
gene240	CTL0221	CTL0221	CT_849	T3SS secreted protein	type III secretion system protein
gene256	tRNA-Leu	CTL_t15	NA	tRNA-Leu	tRNA
gene257	CTL0238b	CTL0238b	NA	hypothetical protein	Function unknown
gene258	xerD	CTL0243	CT_864	site-specific tyrosine recombinase XerD	Replication, recombination and repair
gene263	pmpE	CTL0248	CT_869	outer membrane protein PmpE	Cell wall/membrane/envelope biogenesis
gene269	CTL0255	CTL0255	CT_875	T3SS effector	type III secretion system protein
gene27	CTL0026	CTL0026	CT_657	hypothetical protein	Function unknown
gene274	CTL0260	CTL0260	CT_005	Inclusion membrane protein	Inclusion membrane protein
gene29	CTL0028	CTL0028	CT_659	KH domain-containing protein	Translation, ribosomal structure and biogenesis
gene30	gyrA2	CTL0029	CT_660	DNA topoisomerase IV subunit A	Replication, recombination and repair
gene31	gyrB	CTL0030	CT_661	DNA topoisomerase IV subunit B	Replication, recombination and repair
gene310	CTL0295	CTL0295	CT_039.1	hypothetical protein	Function unknown
gene317	hctB	CTL0302	CT_046	histone-like protein 2	Transcription
gene320	CTL0305	CTL0305	CT_049	Secreted, Pmp-like protein	Cell wall/membrane/envelope biogenesis
gene321	CTL0306	CTL0306	CT_050	Secreted, Pmp-like protein	Cell wall/membrane/envelope biogenesis
gene345	CTL0329	CTL0329	CT_073	Putative outer membrane protein	Cell wall/membrane/envelope biogenesis
gene352	ltuB	CTL0336	CT_080	late transcription unit B protein	Function unknown
gene353	CTL0338	CTL0338	CT_082	Putative T3SS effector	type III secretion system protein
gene354	CTL0338A	CTL0338A	CT_083	Putative T3SS secreted protein; putative thymidylate kinase	type III secretion system protein
gene355	CTL0339	CTL0339	CT_084	Phosphatidylcholine-hydrolyzing phospholipase D (PLD) protein	type III secretion system protein
gene356	CTL0340	CTL0340	CT_085	decarboxylase	Coenzyme transport and metabolism
gene358	malQ	CTL0342	CT_087	4-alpha-glucanotransferase	Carbohydrate transport and metabolism
gene415	CTL0397	CTL0397	CT_142	T3SS exported protein	type III secretion system protein
gene416	CTL0398	CTL0398	CT_143	T3SS exported protein	type III secretion system protein
gene417	CTL0399	CTL0399	CT_144	T3SS exported membrane protein	type III secretion system protein
gene428	CTL0411	CTL0411	CT_155	phosphatidylcholine-hydrolyzing phospholipase D	Lipid transport and metabolism
gene430	CTL0414a	CTL0414a	NA	phospholipase	Lipid transport and metabolism
gene431	CTL0417a	CTL0417a	CT_159	hypothetical protein	Function unknown
gene447	dsbG	CTL0429	CT_177	DsbA family protein	Posttranslational modification, protein turnover, chaperones
gene448	CTL0430	CTL0430	CT_178	hypothetical protein	Function unknown
gene449	CTL0431	CTL0431	CT_179 (PSEUDO)	Inclusion membrane protein	Inclusion membrane protein
gene452	tRNA-Ala	CTL_t02	NA	tRNA-Ala	tRNA
gene453	CTL0433	CTL0433	CT_181	hypothetical protein	Function unknown
gene47	CTL0045	CTL0045	CT_676	protein-arginine kinase activator protein	Posttranslational modification, protein turnover, chaperones
gene484	hemL	CTL0462	CT_210	glutamate-1-semialdehyde-2,1-aminomutase	Coenzyme transport and metabolism
gene485	CTL0463	CTL0463	CT_211	YqgE/AlgH family protein	Transcription
gene486	CTL0464	CTL0464	CT_212	bifunctional nuclease family protein	Replication, recombination and repair
gene577	CTL0552	CTL0552	CT_300 (PSEUDO)	hypothetical protein	Function unknown
gene639	CTL0610	CTL0610	CT_356	Thioredoxin domain-containing protein	General function prediction only
gene649	CTL0619	CTL0619	CT_365	hypothetical protein	Function unknown
gene658	CTL0628	CTL0628	CT_374	arginine/agmatine antiporter	Amino acid and oligopeptide transport and metabolism
gene659	CTL0629	CTL0629	CT_375	oxidoreductase	Amino acid and oligopeptide transport and metabolism
gene660	mdhC	CTL0630	CT_376	malate dehydrogenase	Energy production and conversion
gene667	CTL0638	CTL0638	CT_382.1	membrane or cell envelope associated(https://www.ncbi.nlm.nih.gov/pmc/articles/PMC3067522/)	Cell wall/membrane/envelope biogenesis
gene677	CTL0648	CTL0648	CT_392	hypothetical protein	Function unknown
gene68	CTL0063	CTL0063	CT_694	T3S substrate capable（https://onlinelibrary.wiley.com/doi/10.1111/j.1365-2958.2009.06732.x）, Membrane-localized Family of Type III Effector Proteins(https://www.ncbi.nlm.nih.gov/pmc/articles/PMC3431695/)	type III secretion system protein
gene69	CTL0064	CTL0064	CT_695	type III secretion effectors(https://pubmed.ncbi.nlm.nih.gov/26787828/)	type III secretion system protein
gene731	tsp	CTL0700	CT_441	carboxy-terminal processing protease	Posttranslational modification, protein turnover, chaperones
gene732	CTL0701	CTL0701	CT_442	Inclusion membrane protein	Inclusion membrane protein
gene733	omcB	CTL0702	CT_443	outer membrane protein OmcB	Cell wall/membrane/envelope biogenesis
gene734	omcA	CTL0703	CT_444	lipoprotein OmcA	Cell wall/membrane/envelope biogenesis
gene735	CTL0704	CTL0704	CT_444.1	hypothetical protein	Function unknown
gene748	tarp	CTL0716	CT_456	translocated actin-recruiting phosphoprotein	Translation, ribosomal structure and biogenesis
gene785	glgC	CTL0750	CT_489	glucose-1-phosphate adenylyltransferase	Carbohydrate transport and metabolism
gene846	CTL0808	CTL0808	CT_546	hypothetical protein	Function unknown
gene86	CTL0080	CTL0080	CT_711	Putative T3SS effector	type III secretion system protein
gene865	CTL0828	CTL0828	CT_565	Putative membrane protein	Cell wall/membrane/envelope biogenesis
gene87	CTL0081	CTL0081	CT_712	type III secretion system effector protein	type III secretion system protein
gene876	scc2	CTL0839	CT_576	type III secretion system chaperone	type III secretion system protein
gene877	CTL0840	CTL0840	CT_577	Putative cytosolic protein	General function prediction only
gene878	copB	CTL0841	CT_578	type III secretion system translocator CopB	type III secretion system protein
gene879	copD	CTL0842	CT_579	type III secretion system translocator CopD	type III secretion system protein
gene921	CTL0883	CTL0883	CT_619	Putative T3SS effector	type III secretion system protein
gene922	CTL0884	CTL0884	CT_620	Putative T3SS effector	type III secretion system protein
gene923	CTL0885	CTL0885	CT_621	hypothetical protein	Function unknown
gene924	CTL0886	CTL0886	CT_622	T3SS effector; putative cell surface protein	type III secretion system protein
gene94	CTL0087	CTL0087	CT_718	hypothetical protein	Function unknown
tmRNA	tmRNA	tmRNA	NA	tmRNA	Non-coding RNA
CAP09058	CAP09058	pL2-06	NA	Pgp4	plasmid-encoded genes
CAP09059	CAP09059	pL2-05	NA	Pgp3	plasmid-encoded genes
CAP09063	CAP09063	pL2-01	NA	Pgp7	plasmid-encoded genes
CAP09064	CAP09064	pL2-08	NA	Pgp6	plasmid-encoded genes
